# DNA methylation status classifies pleural mesothelioma cells according to their immune profile: implication for precision epigenetic therapy

**DOI:** 10.1101/2024.08.08.607174

**Authors:** Maria Fortunata Lofiego, Rossella Tufano, Emma Bello, Laura Solmonese, Francesco Marzani, Francesca Piazzini, Fabrizio Celesti, Francesca Pia Caruso, Teresa Maria Rosaria Noviello, Roberta Mortarini, Andrea Anichini, Michele Ceccarelli, Luana Calabrò, Michele Maio, Sandra Coral, Anna Maria Di Giacomo, Alessia Covre, the EPigenetic Immune-oncology Consortium Airc (EPICA) investigators

## Abstract

**Background:** co-targeting of immune checkpoint inhibitors (ICI) CTLA-4 and PD-1 has recently become the new first-line standard of care therapy of pleural mesothelioma (PM) patients, with a significant improvement of overall survival over conventional chemotherapy. The analysis by tumor histotype demonstrated a greater efficacy of ICI therapy in non-epithelioid (non-E) *vs* epithelioid (E) PM; although some E PM patients also benefit from treatment. This evidence suggests that molecular tumor features, beyond histotype, could be relevant to improve the efficacy of ICI therapy in PM. Among these, tumor DNA methylation emerges as a promising factor to explore, due to its potential role in driving the immune phenotype of cancer cells. Thus, we utilized a panel of cultured PM cells of different histotype, to provide preclinical evidence supporting the role of the tumor methylation landscape and of its pharmacologic modulation, to prospectively improve the efficacy of ICI therapy of PM patients.

**Methods:** the methylome profile (EPIC array) of distinct E (#5) and non-E (#9) PM cell lines was analyzed, followed by integrated analysis with their associated transcriptomic profile (Clariom S array), before and after *in vitro* treatment with the DNA hypomethylating agent (DHA) guadecitabine. The most variable methylated probes were selected to calculate the methylation score (CIMP index) for each cell line at baseline. Genes that were differentially expressed and methylated were then selected for gene ontology analysis.

**Results:** the CIMP index stratified PM cell lines in two distinct classes, CIMP (hyper-methylated; #7) and LOW (hypo-methylated; #7), regardless of their E or non-E histotype. Integrated analyses of methylome and transcriptome data revealed that CIMP PM cells had a substantial number of hyper-methylated, silenced genes, which negatively impacted their immune phenotype compared to LOW PM cells.

Treatment with DHA reverted the methylation-driven immune-compromised profile of CIMP PM cells and enhanced the constitutive immune-favorable profile of LOW PM cells.

**Conclusion:** the study highlighted the relevance of DNA methylation in shaping the constitutive immune classification of PM cells, that is independent from their histological subtypes. The identified role of DHA in shifting the phenotype of PM cells towards an immune-favorable state supports its role in clinical trials of precision epigenetic therapy combined with ICI.
