## Additional File 1 for "DNA methylation status classifies pleural mesothelioma cells according to their immune profile: implication for precision epigenetic therapy"

### Sheet: Table S1
Upstream Regulator	Predicted Activation State	Activation z-score	-log(p-value)	Target Molecules in Dataset	Mechanistic Network
AMPK (complex)	Activated	2.621	0.318	BCL2L11,DUSP4,GSTK1,HIF1A,MMP9,SERPINE1,SNAI1
LIF	Activated	2.126	0.00598	BCL2L1,CHAT,CXCL2,CYP17A1,FGF5,GAL,HIF1A,ID2,KLF10,KNG1,MMP1,PIM1,POU5F1,RGS4,SPRR1A,TAL1,TH,TMEM176B,WT1	360 (18)
KDM5B	Activated	2.199	0.0668	BUB3,ECT2,FGFR2,FJX1,GAL,ID2,INSIG1,PSD3,RRAD,SNRPG,TAL1
HSP90AB1	Activated	2	0.00112	BCL2L1,CD274,HIF1A,POU5F1,PTK6,WT1	363 (21)
COP1	Activated	2	0.454	ICAM1,ITGAX,OPN3,PEX11A
CASR	Activated	2.236	1	BCL2L1,RB1,RGCC,S100A9,TXNIP
ESTROGEN RECEPTOR (family)	Activated	2.163	0.00516	CD24,CNNM1,COL4A6,FGF5,FGFR2,FLNC,GAL,ICAM1,ICAM2,JAG1,KLF10,MAPK12,MMP1,MMP9,PCDH1,PCDH8,PCDHB14,SERPINE1,SMAD6,SNAI1,TJP3	405 (18)
BMP4	Activated	2.311	8.44e-07	ACVR2A,BHLHE41,CCN1,CEBPA,CXXC5,CYP17A1,DKK3,DLX3,EFNA1,FGFR2,FZD1,FZD5,GC,HOPX,ID2,INHA,KLF10,LAMA1,MSX2,PAX5,PGF,PITX2,POU5F1,PRKCH,PTCH1,RABGAP1L,RUNX3,SCARB1,SERPINE1,SMAD6,SNAI1,TAL1,TFAP2C,TLE2,ZIC2	462 (20)
BMP7	Activated	2.301	0.0565	CEBPA,CXXC5,FZD7,GRM7,ICAM1,ID2,IGF1R,JAG1,LOXL1,MMP9,MSX2,PCSK6,SERPINE1,SMAD6,ZEB2,ZIC2
BMP2	Activated	2.197	0.00148	ALPP,BCL2L1,CYP17A1,DLX3,EVC2,FGFR2,FZD1,GADD45B,ID2,KLF10,MMP9,MSX2,NFYC,PCSK6,PHOX2A,PITX2,POU5F1,RUNX3,SMAD6,TH,TOB1	402 (19)
GDF2	Activated	2.079	0.125	CHAT,GADD45B,HIF1A,ICAM1,ID2,JAG1,MMP9,MSX2,NINJ1,SMAD6
GRIN3A	Activated	2.111	0.0111	CATSPERG,CNTNAP1,GPR176,HDAC9,INSIG1,MAL2,NSUN7,SCN9A,STARD4,TOMM34,TRIM14
RICTOR	Activated	2.259	0.00979	ATP4B,ATP6V1B2,ATP6V1G1,BCL2L1,BCL2L11,COX7A2,FAU,HIF1A,IL7R,NDUFB5,NDUFC1,PSMA1,PSMA7,PSMB1,PSMB3,PSMC5,PSMD3,PSMF1,RPL11,RPL22,RPL7,SNAI1	282 (14)
INSIG1	Activated	2.137	0.00131	CLEC4E,CXCL2,CYP51A1,DHCR7,FADS2,HLA-DQA1,HMGCS1,MLXIPL,PLA2G7,S100A9,SCARB1,STARD4,VNN1	210 (4)
FBN1	Activated	2	0.102	CCN1,MMP1,MMP9,SERPINE1,SMC6
TP73	Activated	2.41	0.000745	ADAM10,AHI1,ARHGAP22,BCL2L11,BTG2,CAMSAP3,CASP2,CCN1,CDKN1C,CLIP3,CXCL2,DBP,ELOB,ERCC2,FGFR2,GPR176,HIF1A,HS6ST1,ID2,IGF1R,ITGAX,JAG1,JAK2,KLHL24,NLRC4,PARVB,PERP,PLCD3,POU5F1,RB1,SERPINA5,SERPINE1,SNAI1,TCEAL1,TH,THBS2,TLE2,TNFRSF12A,TP73	317 (15)
SOX11	Activated	2.22	0.484	ADAM10,CASP6,CD24,DCX,EQTN,GSK3B,PAX5,TBL1XR1
SALL4	Activated	2.212	0.0099	ADAM10,BTG2,CCN1,CEBPA,FLNC,FZD1,ID2,MMP1,POU5F1,PPP2R1A,SERPINE1,SLIT3,TESK2,TLR3,VAV3	259 (10)
ARID2	Activated	2.186	0.0755	ADAMTS12,CD274,FGFR2,RUNX3,SNAI1
KLF4	Activated	2.173	0.0095	ACVR2A,ANKRD17,BCL2L1,BMPER,CDKN1C,CEBPA,DLX3,DUSP4,EMX2,EXT2,FGF5,FGFR2,KLHL24,LAMA1,MMP9,MSX2,MYH6,PITX2,POLR3G,POU5F1,SCARB1,SERPINE1,SPRR1A,TEAD4,ZIC2	355 (15)
CTCF	Activated	2.138	0.145	APOA1,C1QL1,CASP2,CD274,CDKN1C,DOT1L,HLA-DQA1,LIF,PCDHB14,TNFRSF12A
HIVEP1	Activated	2	0.218	CXCL2,IRAK2,LY96,NFKBIE
LARP1	Activated	2.828	0.032	EEF1D,RPL11,RPL22,RPL24,RPL34,RPL7,RPS25,RPS7
FMR1	Activated	2.17	0.0965	CHRM4,DLGAP2,HERC2,ICAM5,MMP9,MRPL20,MTRFR,NPTX1,PCDH8,RPL11,RPL22,RPL7,RPS25,RPS7,STX1B

### Sheet: Table S2
Enriched activated GO Term: BP	p-value	Combined Score	Genes
Negative Regulation Of Endoplasmic Reticulum Calcium Ion Concentration (GO:0032471)	0.00424314	1705.22	TGM2
Positive Regulation Of Hemoglobin Biosynthetic Process (GO:0046985)	0.00424314	1705.22	KLF4
Mesodermal Cell Fate Commitment (GO:0001710)	0.00424314	1705.22	KLF4
TORC2 Signaling (GO:0038203)	0.00424314	1705.22	RICTOR
Negative Regulation Of Vitamin Metabolic Process (GO:0046137)	0.00424314	1705.22	GFI1
Double-Strand Break Repair Via Synthesis-Dependent Strand Annealing (GO:0045003)	0.00424314	1705.22	RAD51
Negative Regulation Of Cardiac Muscle Tissue Growth (GO:0055022)	0.00424314	1705.22	TP73
Regulation Of Calcidiol 1-Monooxygenase Activity (GO:0060558)	0.00424314	1705.22	GFI1
Embryonic Brain Development (GO:1990403)	0.00424314	1705.22	MFSD2A
Cellular Response To Alkaloid (GO:0071312)	9.17897e-05	1649.98	RAD51;TGM2
Regulation Of Transcription Involved In G1/S Transition Of Mitotic Cell Cycle (GO:0000083)	0.000115297	1420.01	KLF11;GFI1
Regulation Of Toll-Like Receptor Signaling Pathway (GO:0034121)	0.000128044	1325.55	GFI1;IRF1
Cellular Response To Laminar Fluid Shear Stress (GO:0071499)	0.00508974	1318.68	KLF4
Cellular Response To Monoamine Stimulus (GO:0071868)	0.00508974	1318.68	TGM2
Regulation Of Hemoglobin Biosynthetic Process (GO:0046984)	0.00508974	1318.68	KLF4
Response To Cocaine (GO:0042220)	0.00508974	1318.68	TGM2
Spleen Development (GO:0048536)	0.00593566	1066.85	PITX2
Negative Regulation Of Fatty Acid Oxidation (GO:0046322)	0.00593566	1066.85	MFSD2A
Cell Migration Involved In Heart Development (GO:0060973)	0.00593566	1066.85	PITX2
Negative Regulation Of Monooxygenase Activity (GO:0032769)	0.00593566	1066.85	GFI1
Hair Cell Differentiation (GO:0035315)	0.00593566	1066.85	PITX2
Response To UV-C (GO:0010225)	0.00593566	1066.85	YY1
Regulation Of Apoptotic Cell Clearance (GO:2000425)	0.00593566	1066.85	TGM2
Positive Regulation Of Mitochondrial Calcium Ion Concentration (GO:0051561)	0.00678091	890.652	TGM2
Regulation Of Pattern Recognition Receptor Signaling Pathway (GO:0062207)	0.00678091	890.652	GFI1
TOR Signaling (GO:0031929)	0.000272383	808.913	LARP1;RICTOR
Negative Regulation Of Heterotypic Cell-Cell Adhesion (GO:0034115)	0.00762547	760.963	KLF4
Peptidyl-Amino Acid Modification (GO:0018193)	0.00762547	760.963	FKBP10
Telomere Maintenance Via Recombination (GO:0000722)	0.00762547	760.963	RAD51
Response To Laminar Fluid Shear Stress (GO:0034616)	0.00762547	760.963	KLF4
Dopamine Transport (GO:0015872)	0.00762547	760.963	TGM2
Regulation Of Phospholipid Metabolic Process (GO:1903725)	0.00762547	760.963	MFSD2A
Regulation Of Cell-Cell Adhesion Involved In Gastrulation (GO:0070587)	0.00762547	760.963	KLF4
Negative Regulation Of Interferon-Beta Production (GO:0032688)	0.00846937	661.819	YY1
TORC1 Signaling (GO:0038202)	0.00846937	661.819	LARP1
Very-Low-Density Lipoprotein Particle Assembly (GO:0034379)	0.00846937	661.819	MFSD2A
Negative Regulation Of Response To Cytokine Stimulus (GO:0060761)	0.00846937	661.819	KLF4
Negative Regulation Of Steroid Biosynthetic Process (GO:0010894)	0.00846937	661.819	GFI1
Signal Release (GO:0023061)	0.00846937	661.819	TGM2
Cellular Response To Fluid Shear Stress (GO:0071498)	0.00931258	583.759	KLF4
Histone H2A Ubiquitination (GO:0033522)	0.00931258	583.759	RAD51
Positive Regulation Of Triglyceride Biosynthetic Process (GO:0010867)	0.00931258	583.759	MFSD2A
Regulation Of Cell Cycle Checkpoint (GO:1901976)	0.00931258	583.759	RAD51
Regulation Of Chemokine (C-X-C Motif) Ligand 2 Production (GO:2000341)	0.0101551	520.835	KLF4
Histone Monoubiquitination (GO:0010390)	0.0101551	520.835	RAD51
Defense Response To Tumor Cell (GO:0002357)	0.0101551	520.835	KLF4
Dendrite Self-Avoidance (GO:0070593)	0.0101551	520.835	DSCAML1
Negative Regulation Of Alcohol Biosynthetic Process (GO:1902931)	0.0101551	520.835	GFI1
Regulation Of Fatty Acid Beta-Oxidation (GO:0031998)	0.010997	469.124	MFSD2A
Negative Regulation Of Translational Initiation (GO:0045947)	0.010997	469.124	LARP1

### Sheet: Table S3
Upstream Regulator	Predicted Activation State	Activation z-score	-log(p-value)	Target Molecules in Dataset
LDL (complex)	Inhibited	-2.57	0.0729	ARG2,BCL2L1,BCL2L11,CASP6,CASP7,CXCL11,CXCL2,HIF1A,ICAM1,IGF1R,INSIG1,JAK2,LIF,MMP1,MMP9,PSMC5,PTPRF,SCARB1,SERPINE1,UHRF2,VNN1,YES1
IGE (complex)	Inhibited	-2.286	0.0137	BCAT1,BCL2L1,BCL2L11,CEBPA,CLEC4E,CXCL2,DUSP4,GADD45B,HBA1/HBA2,ICAM1,IL7R,ITGAX,JAK2,LIF,NFKBIE,PPIF,PTPRF,RNF180,SCARB1,SRM,TNFRSF12A,TNFRSF9,TNFSF14,TUBB6
PDGF-DD (complex)	Inhibited	-2.186	0.00273	CASP2,GSK3B,PGF,TNFRSF12A,TUBB6
IFN GAMMA (complex)	Inhibited	-2.039	0.0615	BCL2L1,ICAM1,JAK2,LIF,LY96,MMP9,TLR3,TNFRSF9
IL1B	Inhibited	-2.876	0.0175	ALDH7A1,BCL2L1,BTG2,C1QTNF1,CD274,CEBPA,CEMIP2,CTCF,CXCL11,CXCL2,DBP,DEFB4A/DEFB4B,EFNA1,EPO,FADS2,FADS3,FGFR2,FOSL1,FZD1,GADD45B,GC,GSK3B,HEXB,HIF1A,HMGA1,ICAM1,ID2,IDH1,IL36B,IL7R,IRAK2,KLF10,LIF,LY96,MAP3K1,MAPK8IP1,MMP1,MMP9,MT2A,NCOA2,NFIL3,NFKBIE,PCDH1,PCSK6,PDCD1LG2,PIM1,POLR3G,REN,RGCC,RGS4,RNASE1,RXRA,S100A9,SCARB1,SCN9A,SERPINB8,SERPINE1,SLC1A3,SLC39A14,SLC9A3,SNAI1,SPAG1,STMN2,TLR3,TME…
IL1A	Inhibited	-2.314	0.00955	ASIC1,BCL2L1,CA2,CCN1,CD274,CXCL2,CYP17A1,DEFB4A/DEFB4B,EPO,FOSL1,ICAM1,IL36B,LIF,MMP1,MMP9,MT2A,PDCD1LG2,S100A9,SERPINE1,SPRR1A,TOX3
TNF	Inhibited	-2.165	1.99e-05	ALDH3A1,ANPEP,APBB1IP,APOA1,ARHGAP22,ARSI,BCL2L1,BCL2L11,BHLHE41,BMPER,BPGM,BTG2,C1QTNF1,CA2,CASP2,CASP6,CASP7,CAVIN3,CCK,CCN1,CD24,CD274,CDK5R1,CEBPA,CEMIP2,CFD,CHST7,CLASP1,CLEC4E,CMIP,COTL1,CTCF,CTDSPL,CXCL11,CXCL2,CYP17A1,DEFB103A/DEFB103B,DEFB4A/DEFB4B,DUSP4,EFHD2,EFNA1,EPO,FGF5,FGFR2,FMO1,FOSL1,FZD5,GAB1,GADD45B,GBA2,GNAT2,GPC4,GPR176,GSK3B,GSTP1,HDAC9,HEXB,HIF1A,HPGD,HSD3B2,ICAM1,ICAM2,IGF…
TNFSF12	Inhibited	-2.117	0.0328	BCL2L1,CLEC4E,CXCL2,ICAM1,MMP1,MMP9,NDUFB5,PIK3C2B,S100A9,SIX1,TNFRSF12A
PTGS2	Inhibited	-2.317	0.237	ARG2,BATF3,BCL2L1,CD274,HLA-DQA1,ICAM1,MMP1,MMP9,PDCD1LG2,SCARB1,SNAI1,TNFRSF12A,VNN1
KAT5	Inhibited	-2.309	0.0966	APOA1,CHD3,DDB1,EPG5,ERCC2,GADD45B,GTF2H5,MRPL20,PCDH1,PCDH17,PCDH8,PSMA7,SYCP1
RGS4	Inhibited	-2	1	EIF5A2,GPC4,PPM1E,SLIT3
OLFM4-RET	Inhibited	-2	0.547	CCK,EGR4,FOSL1,MMP1
F2RL1	Inhibited	-2.176	0.0164	CASP7,CCN1,CXCL2,FGF5,ITGA7,LIF,MMP9,SPRR1A,TSPAN15,TXNIP
IL1R (family)	Inhibited	-2.599	0.0166	CXCL11,CXCL2,ICAM1,MMP1,MMP9,SERPINE1,SMAD6
RAS (family)	Inhibited	-2.449	0.000297	ANPEP,ARG2,BCL2L1,BCL2L11,CASP2,CCK,CD274,CEBPA,FOSL1,GSTP1,HMGA1,LIF,MMP1,MMP9,SERPINE1,SNAI1
CSF (family)	Inhibited	-2.449	0.0563	CD274,HMSD,IRAK2,SERPINB8,SERPINE1,TNFRSF9
NFAT (family)	Inhibited	-2.333	0.0401	CCN1,DKK3,DOCK10,ICAM1,NUS1,PDCD1LG2,SERPINE1,TCF7,TNFSF14
G PROTEIN ALPHA I (family)	Inhibited	-2.138	0.0163	CCN1,CD274,FLNC,FOSL1,LIF,RAB20,TNFRSF12A,TUBB6
CD1 (family)	Inhibited	-2	0.0164	CYP51A1,HMGCS1,INSIG1,PLTP
TGFB3	Inhibited	-2.611	0.263	CCN1,EEF1D,MMP1,MMP9,SERPINE1,SNAI1,ZEB2
AGT	Inhibited	-2.221	0.0201	ATP7A,C1QTNF1,CCBE1,CDKN1C,COL4A6,COX7A2,CSRP3,CXCL2,CYP17A1,CYP4A11,DKK3,FOSL1,FOXL1,FZD1,FZD7,GAB1,GAS2,GC,GLCCI1,GSK3B,GSTP1,HCRT,HGFAC,HIF1A,HMGCS1,HSD3B2,ICAM1,IDH1,IGF1R,ITGA7,ITGAX,JAG1,KAZALD1,LIF,LOXL1,MMP1,MMP9,MXD4,MYH6,NPR1,PCDH17,PDCD5,PGF,PPP2R1A,REN,RNASE1,ROBO1,RUNX3,S100A9,SCARB1,SERPINA10,SERPINE1,SLC34A2,SLC8A3,SLC9A3,SLIT3,SPIN1,STC2,TH,THBS2,TNFRSF12A,TXNIP,ZEB2,ZNF516
KCNJ10	Inhibited	-2	0.00997	FOSL1,ICAM1,KCNJ10,TNFRSF12A
MAP2K5	Inhibited	-2.8	0.00175	CYP51A1,DHCR7,HMGCS1,INSIG1,MMP9,RDH11,STARD4,TH
MAPK7	Inhibited	-2.538	0.00457	CCN1,CXCL2,CYP51A1,DHCR7,HMGCS1,INSIG1,RDH11,STARD4,TH,TRAF4
ROR1	Inhibited	-2.186	0.053	CCN1,DTD1,HEXB,SERPINE1,SNAI1
EGFR	Inhibited	-2.022	0.163	BCL2L1,BCL2L11,CD274,DEFB103A/DEFB103B,DUSP4,EXT2,FOSL1,HIF1A,HMGA1,ICAM1,JAG1,KPNB1,LYAR,MGAT4A,MME,MMP1,MMP9,NUTF2,PCDH1,POU5F1,PSMB1,PSMB3,PTPRF,RB1,RCL1,SCARB1,SEC61A2,SERPINE1,SNAI1,TXNIP,ZEB2
AHR	Inhibited	-2.823	0.0107	ACVR2A,ALDH3A1,ARG2,BTG2,CAMK2N2,CAPN5,CD274,CEBPA,CXCL11,CXCL2,CYP17A1,EMILIN2,EPO,FADS3,FBLN1,FGFR2,FOSL1,FZD7,HDAC9,HIF1A,IL7R,ITGA7,JAG1,MMP1,MT2A,NFASC,NPTX1,NRG4,PCDH8,PIM1,POU5F1,SCARB1,SERPINE1,SMAD6,SNAI1,SRPX,TH,THBS2,TP73
ESR2	Inhibited	-2.34	3.65e-06	ABLIM1,ANK1,ANPEP,BCAT1,BCL2L1,BTG2,CA2,CCN1,CCT4,CCT7,CDK5R1,CDKN1C,CEMIP2,CNNM1,COL5A3,CREBBP,CXCL2,CYP17A1,DDX10,DHCR7,DOCK10,EFEMP2,FAM110C,FBLN1,FZD1,GADD45B,GSTP1,HMGA1,HMGCS1,HPGD,IGF1R,INSIG1,JAG1,KAZALD1,KCNMB1,KPNB1,KRT6B,LMAN1,LOXL1,MAP7,ME2,MME,MMP1,MMP9,MYH6,PARVB,PERP,PGRMC2,POU5F1,PRKCH,RGCC,S100A9,SCARB1,SERPINE1,SERTAD4,SLIT3,SNAI1,TEAD4,THBS2,TNFAIP8,TNFRSF12A,TRIM14,TSPO,UAP1,U…
mir-17 (includes others)	Inhibited	-2.055	0.092	BCL2L11,BNIP2,CASP7,MMP1,POU5F1,RB1,SNAI1,TXNIP
MIR17HG	Inhibited	-3.043	0.00346	ATP7A,BCL2L11,CD274,FZD1,HIF1A,HOPX,HOXA6,IL7R,JAG1,MAP3K1,MEGF8,PITX2,SMAD6
SCAP	Inhibited	-2.772	0.0324	CYP51A1,DHCR7,FADS2,HMGCS1,INSIG1,MMP9,RDH11,SPRR1A,STARD4
TRAPPC1	Inhibited	-2.449	0.206	CKAP4,LMAN1,SEC61A2,SEC61B,SSR3,SVIP
SPRING1	Inhibited	-2.2	0.00777	DHCR7,FADS2,HMGCS1,INSIG1,PNPLA3
SHC1	Inhibited	-2.2	0.221	BCL2L1,BCL2L11,GSTP1,ICAM1,SERPINE1
TIA1	Inhibited	-2.132	0.00867	PARK7,PDCD5,PTCH1,SERPINE1,SNRPF,TBL1XR1,TNFRSF12A,TXNIP,WT1
WTAP	Inhibited	-2.121	0.00932	LIF,PIGT,PSMA1,PSMA7,PSMB1,PSMB3,PSMC5,PSMD3
MYD88	Inhibited	-2.07	0.0755	AOX1,CCN1,CD274,CXCL2,DEFB4A/DEFB4B,ELF2,HCK,HIF1A,ICAM1,IL7R,IRAK2,ITGAX,JAG1,MAZ,MMP9,NFKBIE,PIM1,PSMA7,SCARB1,SERPINE1,TNFRSF12A
FN1	Inhibited	-2.007	0.163	BCAT1,CASP7,CCN1,CCT4,CXCL2,GDI2,MMP1,MMP9,POU5F1,RBBP4,SERPINE1,SNAI1,UBE2B
TRADD	Inhibited	-2	0.0359	CXCL11,CXCL2,ICAM1,MMP9
OSCAR	Inhibited	-2	0.0592	CXCL2,ICAM1,JAK2,TNFSF14
Celf1	Inhibited	-2	0.132	JAG1,LCTL,LOXL1,UBE2A
F2	Inhibited	-2.834	0.0014	CASP2,CCN1,CKAP4,CORO1C,COTL1,DKK3,DOCK10,EPO,FOSL1,HDAC9,HIF1A,HMGA1,ICAM1,IGF1R,MMP1,MMP9,NUS1,PDCD1LG2,PPIF,SERPINE1,SRM,TNFRSF12A,TOMM40,ZNF71
MMP3	Inhibited	-2.363	0.317	CDK13,CNOT6L,MMP9,PNPT1,RAC3,SAFB
CASP4	Inhibited	-2.219	0.053	CKAP4,CXCL2,ITGAX,MMP9,TNFSF14
HMG20A	Inhibited	-3.053	0.00131	CCN1,CYP51A1,DHCR7,FADS2,HMGCS1,LAMA1,LIF,SERPINE1,SLIT3,SNAI1,STARD4,TLR3,TNFRSF12A
SREBF1	Inhibited	-2.95	0.00908	ATOX1,ATP5ME,BCL2L1,BHLHE41,CAP2,CEBPA,CFD,CSRP1,CYP51A1,DHCR7,FADS2,HMGCS1,IDH1,INSIG1,NFIL3,PLTP,PNPLA3,RDH11,SCARB1,SERPINE1,STARD4,SUCLG1
FOXA1	Inhibited	-2.918	0.409	ATP7A,DCX,FGFR2,HIF1A,JAG1,KLHL24,MAP3K1,MLXIPL,NFIL3,TCF7,TH,TNFRSF12A
GATA6	Inhibited	-2.726	0.0994	CYP17A1,DLX3,EMX2,EPO,HBA1/HBA2,HSD3B2,LAMA1,MSX2,MYH6,PGM2,POU5F1,SLC9A3,SPRR1A,ZIC2
HUWE1	Inhibited	-2.646	0.181	AOX1,APOA1,FADS2,INSIG1,LSR,PLTP,PNPLA3
SRF	Inhibited	-2.622	0.00181	ABCA4,ARHGAP20,BCL2L1,BCL2L11,BPGM,CSRP1,EGR4,EPG5,FOSL1,GLIPR1,GTF2H5,LIF,MGAT4A,MINDY2,MMP9,MS4A3,MYH6,NOPCHAP1,OPN3,OR14J1,OR2B3,RFC4,RNF148,S100A9,TAL1,TCF7,TJP3,TMEM184C,TUBB6,WT1
TARDBP	Inhibited	-2.619	0.0209	BCL2L11,CYP51A1,DHCR7,HIF1A,HMGCS1,INSIG1,MFN1,TBC1D1,TSPO,TSPOAP1,ZMYND11
NUPR1	Inhibited	-2.611	0.0204	ACAD10,ANK1,ARHGEF26,ASIC1,CARMIL1,CASP2,CCN1,CDC23,CROT,DHTKD1,DPYSL5,DSN1,FAM120B,GOLGA6L6 (includes others),HDAC8,HLTF,IGF1R,KXD1,LIF,LOC102724428/SIK1,NFIL3,PCTP,PIM1,PRR12,RAB20,RANBP6,RCL1,SAFB,SERPINE1,SH2D5,SPIN4,TOB1,UAP1
TWIST1	Inhibited	-2.539	0.0153	BCL2L11,C1QTNF1,CBX2,CCK,DDR2,DKK3,FGFR2,FOSL1,ICAM1,MME,MMP1,MMP9,RUNX3,SLC28A3,SNAI1,THBS2,ZEB2
TCF20	Inhibited	-2.449	0.0716	ANK1,CNRIP1,GAL3ST3,PATJ,TBC1D9B,TXNIP
MECP2	Inhibited	-2.35	0.117	ANK1,CHRM4,CNRIP1,DLX6,GAL3ST3,GSTO1,GSTP1,HBA1/HBA2,NAV3,PATJ,TBC1D9B,TH,TXNIP
PAX1	Inhibited	-2.236	0.0491	DLX3,EMX2,MSX2,SPRR1A,ZIC2
BCOR	Inhibited	-2.236	0.0805	CEBPA,DLX6,DUSP4,PTCH1,ZNF503
POU2F2	Inhibited	-2.236	0.417	ARG2,FJX1,MMAB,POU2F2,TNFRSF12A
ELK1	Inhibited	-2.213	0.142	BCL2L1,EGR4,FOSL1,KATNB1,MMP9,SNAI1
ETS1	Inhibited	-2.202	0.00464	ANPEP,BCL2L1,EEF1D,HPGD,ICAM1,ID2,IL7R,INSIG1,MMP1,MMP9,NFIL3,NPR1,PERP,PHLDA2,REN,RUNX3,SERPINE1,SNAI1,TNFSF14,ZEB2
MAX	Inhibited	-2	0.00909	FADS2,GADD45B,HMGA1,ID2,KLF10,MTF2,MYH6,RBBP4,TXNIP,WRN
ACTN4	Inhibited	-2	0.00997	MMP1,MMP9,SERPINE1,SNAI1
CLUH	Inhibited	-2.224	0.108	ACAD8,ECI2,PCCB,TIMM21,TSFM
SLC15A4	Inhibited	-2.813	0.237	BHLHA15,CBLB,CD274,CKAP4,DOCK10,LOXL1,STC2,TUBB6

### Sheet: Table S4
Enriched inhibited GO Term: BP	p-value	Combined Score	Genes
Regulation Of Immature T Cell Proliferation In Thymus (GO:0033084)	0.000100177	1973.7	IL1A;IL1B
Positive Regulation Of Fever Generation (GO:0031622)	0.000100177	1973.7	PTGS2;TNF
Regulation Of Calcidiol 1-Monooxygenase Activity (GO:0060558)	0.000100177	1973.7	IL1B;TNF
Regulation Of Prostaglandin Biosynthetic Process (GO:0031392)	0.000149956	1415.36	IL1B;PTGS2
Cellular Response To Laminar Fluid Shear Stress (GO:0071499)	0.000149956	1415.36	MAPK7;MAP2K5
Positive Regulation Of Unsaturated Fatty Acid Biosynthetic Process (GO:2001280)	0.000149956	1415.36	IL1B;PTGS2
Negative Regulation Of Amyloid-Beta Clearance (GO:1900222)	0.000209506	1089.23	SRF;TNF
Regulation Of Neuroinflammatory Response (GO:0150077)	3.21307e-09	2358.33	IL1B;MMP3;NUPR1;PTGS2;TNF
Regulation Of Chemokine (C-X-C Motif) Ligand 2 Production (GO:2000341)	6.73491e-06	1296.69	F2RL1;TNF;MAP2K5
Regulation Of Monooxygenase Activity (GO:0032768)	6.73491e-06	1296.69	IL1A;IL1B;EGFR
Positive Regulation Of Neuroinflammatory Response (GO:0150078)	6.73491e-06	1296.69	IL1B;NUPR1;TNF
Regulation Of Endothelial Cell Development (GO:1901550)	0.000278765	877.042	IL1B;TNF
Regulation Of Gap Junction Assembly (GO:1903596)	0.000278765	877.042	IL1B;AGT
Regulation Of Glial Cell Proliferation (GO:0060251)	0.000278765	877.042	IL1B;TNF
Positive Regulation Of Monocyte Chemotactic Protein-1 Production (GO:0071639)	0.000278765	877.042	IL1B;TWIST1
Negative Regulation Of Extrinsic Apoptotic Signaling Pathway In Absence Of Ligand (GO:2001240)	7.22323e-09	1861.42	IL1A;MAPK7;IL1B;TNF;MAP2K5
Negative Regulation Of Signal Transduction In Absence Of Ligand (GO:1901099)	7.22323e-09	1861.42	IL1A;MAPK7;IL1B;TNF;MAP2K5
Negative Regulation Of Heterotypic Cell-Cell Adhesion (GO:0034115)	0.000357673	728.822	MAPK7;MAP2K5
Negative Regulation Of Transforming Growth Factor Beta Production (GO:0071635)	0.000357673	728.822	FN1;GATA6
Response To Laminar Fluid Shear Stress (GO:0034616)	0.000357673	728.822	MAPK7;MAP2K5
Regulation Of Cell-Cell Adhesion Involved In Gastrulation (GO:0070587)	0.000357673	728.822	MAPK7;MAP2K5
Positive Regulation Of Acute Inflammatory Response (GO:0002675)	1.10924e-05	1016.38	IL1B;PTGS2;TNF
Negative Regulation Of Response To Cytokine Stimulus (GO:0060761)	0.000446169	619.923	MAPK7;MAP2K5
Positive Regulation Of Transforming Growth Factor Beta Production (GO:0071636)	0.000446169	619.923	GATA6;PTGS2
Positive Regulation Of T-helper 1 Cell Cytokine Production (GO:2000556)	0.0158994	327.571	IL1B
Negative Regulation Of Histone Acetylation (GO:0035067)	0.0158994	327.571	TWIST1
Negative Regulation Of Morphogenesis Of An Epithelium (GO:1905331)	0.0158994	327.571	TNF
Regulation Of Glomerular Filtration (GO:0003093)	0.0158994	327.571	F2RL1
Regulation Of Hydrogen Peroxide Metabolic Process (GO:0010310)	0.0158994	327.571	MMP3
Regulation Of Nitric Oxide Mediated Signal Transduction (GO:0010749)	0.0158994	327.571	EGFR
Regulation Of Protein Targeting (GO:1903533)	0.0158994	327.571	SREBF1
Regulation Of Tooth Mineralization (GO:0070170)	0.0158994	327.571	BCOR
Regulation Of Type B Pancreatic Cell Proliferation (GO:0061469)	0.0158994	327.571	NUPR1
Positive Regulation Of I-kappaB Phosphorylation (GO:1903721)	0.0158994	327.571	TNF
Regulation Of Vitamin D Biosynthetic Process (GO:0060556)	0.0158994	327.571	TNF
Positive Regulation Of Autophagy Of Mitochondrion In Response To Mitochondrial Depolarization (GO:1904925)	0.0158994	327.571	HUWE1
Positive Regulation Of Cholesterol Biosynthetic Process (GO:0045542)	0.0158994	327.571	SREBF1
Positive Regulation Of Gap Junction Assembly (GO:1903598)	0.0158994	327.571	AGT
Positive Regulation Of Podosome Assembly (GO:0071803)	0.0158994	327.571	TNF
Inflammatory Response To Wounding (GO:0090594)	0.0158994	327.571	TNF
Positive Regulation Of Sterol Biosynthetic Process (GO:0106120)	0.0158994	327.571	SREBF1
Positive Regulation Of Toll-Like Receptor 2 Signaling Pathway (GO:0034137)	0.0158994	327.571	F2RL1
Negative Regulation Of Cardiac Muscle Cell Apoptotic Process (GO:0010667)	0.0158994	327.571	NUPR1
Regulation Of Extrinsic Apoptotic Signaling Pathway In Absence Of Ligand (GO:2001239)	2.18733e-08	1353.02	IL1A;MAPK7;IL1B;TNF;MAP2K5
Regulation Of Epithelial Cell Apoptotic Process (GO:1904035)	0.000544193	536.83	NUPR1;TNF
Regulation Of Monocyte Chemotactic Protein-1 Production (GO:0071637)	0.000544193	536.83	IL1B;TWIST1
Positive Regulation Of Triglyceride Biosynthetic Process (GO:0010867)	0.000544193	536.83	SREBF1;KAT5
Regulation Of Heterotypic Cell-Cell Adhesion (GO:0034114)	9.65425e-07	919.502	MAPK7;IL1B;TNF;MAP2K5
Regulation Of Myosin-Light-Chain-Phosphatase Activity (GO:0035507)	0.0190493	250.607	TNF
Regulation Of Nucleotide-Binding Oligomerization Domain Containing 2 Signaling Pathway (GO:0070432)	0.0190493	250.607	SLC15A4
