## Additional File 2 for "DNA methylation status classifies pleural mesothelioma cells according to their immune profile: implication for precision epigenetic therapy"

### Sheet: Table S1
Ingenuity Canonical Pathways	z-score	Molecules
Cytoprotection by HMOX1	2.646	COX19,CREBBP,NCOA2,PTK6,RXRA,TBL1XR1,TXNIP
NF-κB Signaling	2.53	CREBBP,FGFR2,GSK3B,IGF1R,IL36B,MAP3K1,NFKBIE,PIK3C2B,PRKACG,TLR3
TP53 Regulates Transcription of Cell Death Genes	2.449	CASP2,CASP6,CREBBP,NLRC4,PERP,TP73
Histone Modification Signaling Pathway	2.357	BAZ2A,BRWD1,CDYL2,CREBBP,DOT1L,ING4,KDM3B,MAPK12,MORC4,MTF2,NSD1,PGF,PIM1,PRDM8,SIRT6,SPIN1,ZIC2,ZMYND11
Signaling by NOTCH1	2.333	ADAM10,CREBBP,HDAC8,HDAC9,HIF1A,JAG1,MAML1,TBL1XR1,TLE2
Keratinization	2.111	KRT32,KRT6B,KRTAP1-3,KRTAP13-4,KRTAP19-8,KRTAP5-6,LCE2B,LCE2C/LCE2D,PCSK6,PERP,SPRR1A
CREB Signaling in Neurons	2.043	BRS3,CALML5,CHRM4,CREBBP,FGFR2,FZD1,FZD5,FZD7,GALR3,GNAQ,GNAT2,GNB1,GNB3,GPR176,GPR3,GPR61,GPR87,GPRC5C,GRIK5,GRIN2C,GRM7,HTR2A,HTR4,IGF1R,LPAR6,MCHR1,NPY2R,PIK3C2B,PLCD3,PLCE1,POLR2C,POLR2G,POLR2H,POLR2I,PRKACG,PRKCH,RXFP3
RORA activates gene expression	2	CREBBP,NCOA2,RXRA,TBL1XR1
RAS processing	2	ABHD17B,ABHD17C,BCL2L1,ZDHHC9
Coagulation System	2	F10,KNG1,SERPINA5,SERPINE1
Transcriptional regulation by the AP-2 (TFAP2) family of transcription factors	2	CREBBP,PITX2,TFAP2C,TFAP2D
Glioma Signaling	2	CALML5,E2F6,HDAC8,HDAC9,IDH1,IGF1R,PIK3C2B,PRKCH,RB1
TP53 Regulates Transcription of Cell Cycle Genes	2	BTG2,CNOT6L,CNOT8,RGCC
Signaling by NOTCH3	2	ADAM10,CREBBP,JAG1,MAML1
Intrinsic Pathway for Apoptosis	2	BCL2L1,BCL2L11,CASP7,TP73
Signaling by PTK6	2	HIF1A,NRG4,PTK6,SRMS
NUR77 Signaling in T Lymphocytes	2	CALML5,HDAC9,HLA-DQA1,PRKCH,RXRA
PPAR Signaling	2	CREBBP,IL36B,NFKBIE,RXRA
Mitotic G2-G2/M phases	-2	CCNH,CDK5RAP2,CEP63,CLASP1,LIN37,PPP2R1A,PSMA1,PSMA7,PSMB1,PSMB3,PSMC5,PSMD3,PSMF1,RBBP4,TUBB2B,TUBB6
NGF-stimulated transcription	-2	CDK5R1,EGR4,FOSL1,ID2,RRAD
Signaling by CSF3 (G-CSF)	-2	ELOB,HCK,JAK2,PTPN11
Aggrephagy	-2	DYNC1LI2,PARK7,TUBB2B,TUBB6
G alpha (i) signalling events	-2	CHRM4,CXCL11,CXCL2,GAL,GALR3,GNAT2,GNB1,GNB3,GRM7,KNG1,MCHR1,NPY2R,OPN3,RGS11,RGS4,RXFP3
Polyamine Regulation in Colon Cancer	-2	BCL2L11,EIF5A2,GSK3B,SRM
O-linked glycosylation	-2	ADAMTS12,ADAMTS6,B4GALT6,THBS2
PD-1, PD-L1 cancer immunotherapy pathway	-2.121	BCL2L1,CBLB,CD274,GSK3B,HLA-DQA1,JAK2,PDCD1LG2,PIK3C2B,PTPN11
TCR signaling	-2.121	HLA-DQA1,PSMA1,PSMA7,PSMB1,PSMB3,PSMC5,PSMD3,PSMF1
Role of Chondrocytes in Rheumatoid Arthritis Signaling Pathway	-2.121	ASIC1,CEBPA,IL36B,JAK2,MAPK12,MMP1,MMP9,PGF
Class A/1 (Rhodopsin-like receptors)	-2.183	BRS3,CCK,CHRM4,CXCL11,CXCL2,GAL,GALR3,HCRT,HTR2A,HTR4,KNG1,LPAR6,MCHR1,NPY2R,PLPPR4,PLPPR5,RXFP3
Heme signaling	-2.236	APOA1,CREBBP,LY96,NCOA2,PGRMC2,RXRA,TBL1XR1
Metabolism of water-soluble vitamins and cofactors	-2.236	AOX1,GSTO1,MMAB,PCCB,VNN1
ABRA Signaling Pathway	-2.236	LIF,MAPK12,MMP9,PGF,TPM2
Cargo recognition for clathrin-mediated endocytosis	-2.236	EPN1,IL7R,NECAP2,SH3KBP1,SYT11
Protein folding	-2.309	AP3M1,CCT2,CCT4,CCT7,FBXW2,GNAQ,GNB1,GNB3,PFDN5,RGS11,TUBB2B,TUBB6
SRP-dependent cotranslational protein targeting to membrane	-2.309	FAU,RPL11,RPL22,RPL24,RPL34,RPL7,RPS25,RPS7,SEC61A2,SEC61B,SSR3,TRAM1
DNA Replication Pre-Initiation	-2.333	CDC23,KPNB1,PSMA1,PSMA7,PSMB1,PSMB3,PSMC5,PSMD3,PSMF1
Mitochondrial translation	-2.449	MRPL20,MRPL21,MRPL33,MRPL58,MTIF2,TSFM
GABAergic Receptor Signaling Pathway (Enhanced)	-2.449	CNTNAP1,CNTNAP2,GNB1,GNB3,GRIN2C,PRKACG
Transcriptional regulation by RUNX3	-2.496	BCL2L11,CREBBP,JAG1,MAML1,PSMA1,PSMA7,PSMB1,PSMB3,PSMC5,PSMD3,PSMF1,RUNX3,TCF7,TEAD4,WWTR1
Signaling by ROBO receptors	-2.496	CAP2,CLASP1,ELOB,PRKACG,PSMA1,PSMA7,PSMB1,PSMB3,PSMC5,PSMD3,PSMF1,ROBO1,SLIT3
IL-17 Signaling	-2.496	DEFB103A/DEFB103B,DEFB113,DEFB130A/DEFB130B,DEFB4A/DEFB4B,GSK3B,IL36B,JAK2,LIF,MAPK12,MMP9,PGF,PIK3C2B,TNFSF14
Hedgehog 'on' state	-2.53	DZIP1,EVC2,PSMA1,PSMA7,PSMB1,PSMB3,PSMC5,PSMD3,PSMF1,PTCH1
Nonsense-Mediated Decay (NMD)	-2.53	FAU,PPP2R1A,RPL11,RPL22,RPL24,RPL34,RPL7,RPS25,RPS7,UPF2
Signaling by the B Cell Receptor (BCR)	-2.53	NFKBIE,PSMA1,PSMA7,PSMB1,PSMB3,PSMC5,PSMD3,PSMF1,SH3KBP1,VAV1
Nuclear Cytoskeleton Signaling Pathway	-2.53	DYNC1LI2,HCK,ITGA7,ITGAX,KIF1B,NUP93,TUBB2B,TUBB6,YES1,ZIC2
Neutrophil Extracellular Trap Signaling Pathway	-2.6	ARG2,CASP2,CASP6,CASP7,COL4A4,COL4A6,COL5A3,DNASE1,HCK,HIF1A,MAPK12,MMP9,NDUFB5,PIK3C2B,PLA2G7,PLCD3,PLCE1,PNPLA3,PPIF,PRKCH,RAC3,TOMM34,TOMM40,TSPO,YES1
Regulation of Apoptosis	-2.646	PSMA1,PSMA7,PSMB1,PSMB3,PSMC5,PSMD3,PSMF1
NIK-->noncanonical NF-kB signaling	-2.646	PSMA1,PSMA7,PSMB1,PSMB3,PSMC5,PSMD3,PSMF1
Hedgehog ligand biogenesis	-2.646	PSMA1,PSMA7,PSMB1,PSMB3,PSMC5,PSMD3,PSMF1
Interleukin-1 family signaling	-2.714	IL36B,IRAK2,PSMA1,PSMA7,PSMB1,PSMB3,PSMC5,PSMD3,PSMF1,PTPN11,PTPN4
Metabolism of polyamines	-2.828	PSMA1,PSMA7,PSMB1,PSMB3,PSMC5,PSMD3,PSMF1,SRM
PTEN Regulation	-2.828	CBX2,CHD3,NEDD4,PSMA1,PSMA7,PSMB1,PSMB3,PSMC5,PSMD3,PSMF1,RBBP4,SNAI1
Eukaryotic Translation Termination	-2.828	FAU,RPL11,RPL22,RPL24,RPL34,RPL7,RPS25,RPS7
Response of EIF2AK4 (GCN2) to amino acid deficiency	-2.828	FAU,RPL11,RPL22,RPL24,RPL34,RPL7,RPS25,RPS7
Neddylation	-2.982	CCDC8,COMMD1,DCAF17,DDB1,ELOB,FBXL12,FBXO44,FBXW2,HIF1A,KBTBD8,PSMA1,PSMA7,PSMB1,PSMB3,PSMC5,PSMD3,PSMF1,UBXN7,UCHL3
TNFR2 non-canonical NF-kB pathway	-3	PSMA1,PSMA7,PSMB1,PSMB3,PSMC5,PSMD3,PSMF1,TNFRSF12A,TNFSF14
Eukaryotic Translation Elongation	-3	EEF1D,FAU,RPL11,RPL22,RPL24,RPL34,RPL7,RPS25,RPS7
Selenoamino acid metabolism	-3	FAU,PAPSS2,RPL11,RPL22,RPL24,RPL34,RPL7,RPS25,RPS7
Major pathway of rRNA processing in the nucleolus and cytosol	-3.051	FAU,NOL9,RCL1,RPL11,RPL22,RPL24,RPL34,RPL7,RPP25,RPP38,RPP40,RPS25,RPS7
Eukaryotic Translation Initiation	-3.162	EIF2B4,EIF3M,FAU,RPL11,RPL22,RPL24,RPL34,RPL7,RPS25,RPS7
