## Additional File 3 for "DNA methylation status classifies pleural mesothelioma cells according to their immune profile: implication for precision epigenetic therapy"

### Sheet: Table S1
Ingenuity Canonical Pathways	z-score	Molecules
Phagosome Formation	-3.464	APBB1IP,GPR3,GRM7,HCK,HTR4,ITGAX,MAPK12,MYH6,PLA2G7,PNPLA3,RAC3,RXFP3
Molecular Mechanisms of Cancer	-3.317	GNB1,GPR3,GRM7,HDAC9,HTR4,ITGAX,MAPK12,MMP9,RAC3,RXFP3,TCF7
Serotonin Receptor Signaling	-3.162	GNB1,HCK,HTR4,MAPK12,MMP9,PLA2G7,PLCE1,PNPLA3,RAC3,SNAI1
S100 Family Signaling Pathway	-2.887	GPR3,GRM7,HTR4,IRAK2,MAPK12,MMP9,PGF,PLCE1,RAC3,RXFP3,TCF7,TPM2
IL-8 Signaling	-2.828	GNB1,ICAM1,IRAK2,ITGAX,MAPK12,MMP9,PGF,RAC3
G alpha (i) signalling events	-2.828	CXCL2,GAL,GNB1,GRM7,KNG1,RGS11,RGS4,RXFP3
Hepatic Fibrosis Signaling Pathway	-2.828	ICAM1,IRAK2,ITGAX,MAPK12,PGF,RAC3,SERPINE1,SNAI1,TCF7
Neutrophil Extracellular Trap Signaling Pathway	-2.828	HCK,MAPK12,MMP9,PLA2G7,PLCE1,PNPLA3,RAC3,TSPO
RHO GTPase cycle	-2.828	ARHGAP20,ARHGAP22,CKAP4,DOCK10,FILIP1,PKN1,PLEKHG4,RAC3
Neutrophil degranulation	-2.828	ANPEP,CKAP4,GSTP1,ITGAX,MME,MMP9,NFASC,PSMD3
Eicosanoid Signaling	-2.646	GNB1,MAPK12,PGF,PLA2G7,PLCE1,PNPLA3,TCF7
Glutaminergic Receptor Signaling Pathway (Enhanced)	-2.646	AGK,GRM7,MAPK12,PLA2G7,PLCE1,PNPLA3,STX1B
Generic Transcription Pathway	-2.646	HDAC9,ZIK1,ZNF256,ZNF285,ZNF418,ZNF667,ZNF71
Cardiac Hypertrophy Signaling (Enhanced)	-2.53	FGF5,GNB1,HDAC9,ITGAX,MAP3K12,MAPK12,NPR1,PDE1C,PDE4C,PKN1,PLCE1,TNFSF14
Sperm Motility	-2.449	DDR2,DYRK3,GNB1,HCK,NPR1,PDE1C,PDE4C,PLA2G7,PLCE1,PNPLA3
Multiple Sclerosis Signaling Pathway	-2.449	CAPN5,MAPK12,MMP9,P2RX7,SLC8A3,TNFSF14
Chronic Myeloid Leukemia Signaling	-2.449	HCK,HDAC9,MMP9,PLCE1,RAC3,TCF7
Class A/1 (Rhodopsin-like receptors)	-2.449	CCK,CXCL2,GAL,HTR4,KNG1,RXFP3
FAK Signaling	-2.333	CAPN5,GPR3,GRM7,HTR4,ITGAX,MAPK12,MMP9,RXFP3,TCF7
Potassium Channels	-2.236	GNB1,KCNA10,KCNG1,KCNJ10,KCNV1
Atherosclerosis Signaling	-2.236	ICAM1,MMP9,PLA2G7,PNPLA3,TNFSF14
Regulation of the Epithelial Mesenchymal Transition by Growth Factors Pathway	-2.236	DOCK10,FGF5,MAPK12,MMP9,SNAI1,TNFSF14
Synaptic Long Term Depression	-2.236	GRM7,NPR1,PLA2G7,PLCE1,PNPLA3
Pulmonary Healing Signaling Pathway	-2.236	HCK,MAPK12,MMP9,PGF,TCF7
Nuclear Cytoskeleton Signaling Pathway	-2.236	HCK,ITGAX,KIF1B,TUBB2B,TUBB6
Neurovascular Coupling Signaling Pathway	-2.236	KCNJ10,KNG1,NPR1,PLA2G7,PNPLA3
Orexin Signaling Pathway	-2.236	ATP6V1B2,GNB1,MAPK12,PLCE1,SLC8A3
Neuroinflammation Signaling Pathway	-2.236	ICAM1,IRAK2,MAPK12,MMP9,P2RX7,RAC3
RAF/MAP kinase cascade	-2.236	APBB1IP,FGF5,MAPK12,PSMD3,RASAL3
Pathogen Induced Cytokine Storm Signaling Pathway	-2.236	CXCL2,MAPK12,P2RX7,PGF,TNFSF14
Estrogen Receptor Signaling	-2.236	GNB1,MMP9,PGF,PLCE1,SNAI1
ABRA Signaling Pathway	-2	MAPK12,MMP9,PGF,TPM2
Protein folding	-2	GNB1,RGS11,TUBB2B,TUBB6
Glycerophospholipid biosynthesis	-2	AGK,CPNE7,ETNK2,PNPLA3
Extracellular matrix organization	-2	DDR2,ITGAX,LAMA1,SERPINE1
Post-translational protein phosphorylation	-2	CKAP4,KNG1,SERPINA10,STC2
Role of MAPK Signaling in Promoting the Pathogenesis of Influenza	-2	ATP6V1B2,MAPK12,PLA2G7,PNPLA3
Regulation of Insulin-like Growth Factor (IGF) transport and uptake by IGFBPs	-2	CKAP4,KNG1,SERPINA10,STC2
L1CAM interactions	-2	LAMA1,NFASC,TUBB2B,TUBB6
Endothelin-1 Signaling	-2	MAPK12,NPR1,PLA2G7,PLCE1,PNPLA3
DHCR24 Signaling Pathway	-2	CYP51A1,DHCR7,KNG1,PLTP
Colorectal Cancer Metastasis Signaling	-2	GNB1,MAPK12,MMP9,PGF,RAC3,TCF7
Factors Promoting Cardiogenesis in Vertebrates	-2	MAPK12,MYH6,PLCE1,TCF7
Role of NFAT in Cardiac Hypertrophy	-2	GNB1,HDAC9,MAPK12,PLCE1,SLC8A3
G alpha (q) signalling events	-2	CCK,GNB1,KNG1,RGS4
Tumor Microenvironment Pathway	-2	FGF5,ICAM1,MMP9,PGF
Ion channel transport	-2	ATP4B,ATP6V1B2,NEDD4L,SLC9B2
IL-33 Signaling Pathway	-2	ICAM1,ICAM5,MAPK12,MMP9
Cardiac Hypertrophy Signaling	-2	GNB1,MAP3K12,MAPK12,PLCE1,RAC3
IL-17 Signaling	-2	MAPK12,MMP9,PGF,TNFSF14
Insulin Secretion Signaling Pathway	-2	CCK,HCK,MAPK12,PLCE1,STX1B
Activin Inhibin Signaling Pathway	-2	MAPK12,SERPINE1,SNAI1,TCF7
Pulmonary Fibrosis Idiopathic Signaling Pathway	-2	MAPK12,MMP9,SERPINE1,SNAI1,TCF7
Neddylation	-2	CCDC8,KBTBD8,PSMD3,UCHL3
Protein Ubiquitination Pathway	-2	NEDD4L,PSMD3,UCHL1,UCHL3
Oxytocin Signaling Pathway	-2	GNB1,MAPK12,MYH6,NPR1
Autism Signaling Pathway	-2	DHCR7,GRM7,TCF7,TNFSF14
Synaptogenesis Signaling Pathway	-2	GRM7,HCK,STX1B,THBS2
Cachexia Signaling Pathway	-2	CAPN5,MAPK12,PSMD3,TNFSF14
Class I MHC mediated antigen processing and presentation	-2	CBLB,KBTBD8,NEDD4L,PSMD3
Dendritic Cell Maturation	-2	DDR2,ICAM1,MAPK12,PLCE1
SAPK/JNK Signaling	-2	GNB1,MAP3K12,MAPK12,RAC3
B Cell Receptor Signaling	-2	APBB1IP,MAP3K12,MAPK12,POU2F2

### Sheet: Table S2
Upstream Regulator	Predicted Activation State	Activation z-score	-log(p-value)	Target Molecules in Dataset
EGF	Inhibited	-3.466	1.3e-05	ANPEP,ARHGAP22,CNIH3,CXCL2,FGF5,GAL,GSTP1,HDAC9,ICAM1,LAMA1,MMP9,PGF,PHLDA2,POU2F2,SERPINE1,SNAI1,STC2,TH,TNFRSF9
IL4	Inhibited	-3.116	0.00054	BCAT1,CKAP4,CNRIP1,CXCL2,DOCK10,HCK,HMSD,ICAM1,IRAK2,ITGAX,KCNG1,MMP9,POU2F2,PSMG1,RRAD,SERPINE1,SRM,STC2,TCF7,TNFRSF9,TRIM14,UCHL3,XPO7
CSF2	Inhibited	-3.076	0.00544	BATF3,CXCL2,EFEMP2,ICAM1,ITGAX,MME,MMP9,NACA,PLA2G15,TNFRSF9,TNFSF14
NFKB (complex)	Inhibited	-3.033	0.00129	CCK,CXCL2,DTX3,FGF5,HDAC9,HGFAC,ICAM1,MMP9,POU2F2,SERPINE1,SNAI1,TNFRSF9,TNFSF14,ZNF71
TP53	Inhibited	-2.899	0.061	BCAT1,BHLHE41,CSRP1,CXCL2,CYP51A1,DHCR7,DKK3,DYSF,GSTP1,HDAC9,ICAM1,IRAK2,KCNG1,MAPK12,MMP9,NPTX1,PLTP,PSMD3,ROBO1,RRAD,SERPINE1,SNAI1,THBS2,TNFRSF9,TSPO
F2	Inhibited	-2.88	0.000574	CKAP4,DKK3,DOCK10,HDAC9,ICAM1,MMP9,SERPINE1,SRM,ZNF71
HIF1A	Inhibited	-2.851	0.0133	BHLHE41,CXCL2,EIF5A2,ICAM1,LOXL1,MMP9,PGF,SERPINE1,SNAI1,STC2,ZNF667
SORL1	Inhibited	-2.828	0.000112	DDR2,EFEMP2,GAL,ICAM1,KCNJ10,NPR1,PGF,PLTP
EGR1	Inhibited	-2.77	0.000259	CDK5R1,CXCL2,ICAM1,MMP9,RRAD,SERPINE1,SNAI1,TH
SP1	Inhibited	-2.769	0.00217	CYP51A1,FADS2,ICAM1,ITGAX,LAMA1,MMP9,NPR1,P2RX7,PCDH17,SERPINE1,TCF7,TNFSF14,TSPO
P38 MAPK (family)	Inhibited	-2.74	0.000451	CCK,CXCL2,ICAM1,MMP9,NPR1,PLA2G7,RGS4,RRAD,SERPINE1,SNAI1,TH
SREBF1	Inhibited	-2.73	0.00299	BHLHE41,CSRP1,CYP51A1,DHCR7,FADS2,PLTP,PNPLA3,SERPINE1
FOS	Inhibited	-2.666	0.00164	GSTP1,HBA1/HBA2,ICAM1,KIF1B,MMP9,MYH6,NPTX1,PKN1,RGS4,SERPINE1,SNAI1,TAL1,TH
ARNT2	Inhibited	-2.646	0.00171	AOX1,HGFAC,ICAM1,MYH6,NACA,PDLIM4,TNFRSF9
SIM1	Inhibited	-2.646	0.00218	AOX1,HGFAC,ICAM1,MYH6,NACA,PDLIM4,TNFRSF9
TNF	Inhibited	-2.638	0.00138	ANPEP,APBB1IP,ARHGAP22,ARSI,BHLHE41,BMPER,C1QTNF1,CAVIN3,CCK,CDK5R1,CXCL2,FGF5,GSTP1,HDAC9,ICAM1,IRAK2,ITGAX,KCNJ10,MMP9,P2RX7,PDE1C,PGF,RAC3,RGS4,ROBO1,RRAD,SERPINE1,SNAI1,TH,THBS2,TNFRSF9,TNFSF14
HMG20A	Inhibited	-2.63	4.34e-05	CYP51A1,DHCR7,FADS2,LAMA1,SERPINE1,SLIT3,SNAI1
TBX3	Inhibited	-2.63	0.00241	FGF5,FLNC,HYI,MMP9,ROBO1,SNAI1,UCHL1
HNF1A	Inhibited	-2.63	0.0143	ANPEP,GAL,HGFAC,KNG1,LAMA1,ME3,MLXIPL,RFX6,SERPINA10,SERPINE1
IL5	Inhibited	-2.611	0.0108	CKAP4,ICAM1,MMP9,NACA,TNFRSF9,TUBB2B,UCHL3
SMARCA4	Inhibited	-2.61	0.0116	CCDC85B,DYSF,EGR4,GSTP1,HYI,ICAM1,PHLDA2,SCG5,SERPINE1,SNAI1,TAL1,TNFRSF9
STAT4	Inhibited	-2.6	0.00309	CAPN5,CXCL2,RRAD,SCG5,SERPINE1,STC2,TUBB2B
TNF (family)	Inhibited	-2.577	0.0018	CAVIN3,HMSD,ICAM1,IRAK2,MMP9,SERPINE1,TNFRSF9,TRIM14
POU5F1	Inhibited	-2.574	0.0202	BMPER,EXT2,FGF5,LOXL1,MMP9,SNAI1,TEAD4,TNFRSF9
CG (complex)	Inhibited	-2.562	0.00843	ARHGAP20,ARHGAP22,BCAT1,CNNM1,CYP51A1,DHCR7,GAL,ICAM1,MMP9,NPR1,RGS4
MYD88	Inhibited	-2.559	0.00788	AOX1,CXCL2,HCK,ICAM1,IRAK2,ITGAX,MMP9,SERPINE1
CD40	Inhibited	-2.557	0.00587	ANPEP,ATP6V1B2,ICAM1,MMP9,PRMT3,SERPINE1,SRM,TNFRSF9
OSM	Inhibited	-2.5	0.0276	CXCL2,DYRK3,ICAM1,KCNG1,MMP9,NEDD4L,PGF,SERPINE1,TAL1,UAP1
RRAS2	Inhibited	-2.449	0.00102	ADAMTS12,BVES,PGF,SERPINE1,TNFRSF9,TRIM14
SLC15A4	Inhibited	-2.449	0.000913	CBLB,CKAP4,DOCK10,LOXL1,STC2,TUBB6
FGF2	Inhibited	-2.445	0.000111	ANPEP,CCK,CXCL2,FGF5,GAL,GRM7,ICAM1,LAMA1,MMP9,PGF,SERPINE1,SNAI1,TEAD4,TH
EGR2	Inhibited	-2.433	0.0106	CBLB,CYP51A1,DHCR7,ELOA,MME,ROBO1,RRAD
S100A9	Inhibited	-2.425	0.00339	DYRK3,HTR4,ICAM1,MMP9,SIX1,TNFRSF9
CXCL12	Inhibited	-2.418	0.0103	CDKN1C,ICAM1,ITGAX,MAPK12,MMP9,SNAI1
EPAS1	Inhibited	-2.401	0.0016	CXCL2,CYP51A1,ICAM1,PGF,RGS4,SERPINE1,STC2,TNFRSF9
SPP1	Inhibited	-2.399	0.00776	CXCL2,DHCR7,ICAM1,MMP9,SERPINE1,SNAI1
TWIST1	Inhibited	-2.393	8.77e-05	C1QTNF1,CCK,DDR2,DKK3,ICAM1,MME,MMP9,SNAI1,THBS2
CD40LG	Inhibited	-2.363	0.00207	BATF3,CDK5R1,CXCL2,EGR4,ICAM1,PSMG1,SERPINA10,SERPINE1,UCHL3,XPO7
ETS1	Inhibited	-2.335	0.000917	ANPEP,ICAM1,MMP9,NPR1,PHLDA2,SERPINE1,SNAI1,TNFSF14
AGT	Inhibited	-2.308	2.43e-06	C1QTNF1,CCBE1,CDKN1C,CXCL2,DKK3,FOXL1,GSTP1,HGFAC,ICAM1,ITGAX,LOXL1,MMP9,MYH6,NPR1,PCDH17,PGF,ROBO1,SERPINA10,SERPINE1,SLC34A2,SLC8A3,SLIT3,STC2,TH,THBS2,ZNF516
NPM1	Inhibited	-2.236	0.00269	CXCL2,EGR4,HDAC9,ICAM1,MMP9,PGF
SRF	Inhibited	-2.233	0.00504	ARHGAP20,CSRP1,EGR4,MMP9,MYH6,OR2B3,TAL1,TCF7,TUBB6
CASP4	Inhibited	-2.219	4.22e-05	CKAP4,CXCL2,ITGAX,MMP9,TNFSF14
TAC1	Inhibited	-2.2	0.000863	FOXL1,MME,PDE1C,SERPINE1,TH
PI3K (complex)	Inhibited	-2.191	0.0377	CDK5R1,GSTP1,ICAM1,MMP9,SERPINE1,SNAI1
ERK (family)	Inhibited	-2.179	0.00508	CCK,CDK5R1,CXCL2,ICAM1,MMP9,RGS4,SERPINE1
METTL3	Inhibited	-2.172	0.0236	ICAM1,MMP9,PLTP,RAC3,SNAI1
FN1	Inhibited	-2.156	0.0356	BCAT1,CXCL2,MMP9,SERPINE1,SNAI1
TNFSF11	Inhibited	-2.138	0.0332	CSRP1,HCK,ICAM1,MMP9,SERPINE1,SLC9B2
MRTFA	Inhibited	-2.131	0.00287	FADS2,ICAM1,LOXL1,MMP9,SERPINE1,SLIT3,TAL1
IGE (complex)	Inhibited	-2.121	0.000124	BCAT1,CXCL2,HBA1/HBA2,ICAM1,ITGAX,PTPRF,RNF180,SRM,TNFRSF9,TNFSF14,TUBB6
IL17A	Inhibited	-2.121	0.00288	CCK,CXCL2,ICAM1,MLXIPL,MME,MMP9,PGF,SERPINE1,SNAI1,TNFSF14
TREM1	Inhibited	-2.121	0.000259	CXCL2,HS3ST3B1,ITGAX,NEDD4L,PHLDA2,RRAD,SCG5,TNFSF14
TNFRSF1B	Inhibited	-2.113	0.00102	CXCL2,ICAM1,MMP9,P2RX7,SERPINE1,TH
HGF	Inhibited	-2.103	0.0283	BNC1,CXCL2,ICAM1,MMP9,PGF,PHLDA2,PTPRF,SERPINE1,SNAI1
SMAD3	Inhibited	-2.077	0.00828	ARHGAP22,CYP51A1,ICAM1,MMP9,SERPINE1,SNAI1,THBS2,TPM2
EHMT1	Inhibited	-2	0.0157	ANPEP,CDKN1C,ETNK2,RRAD
SMARCAL1	Inhibited	-2	0.0296	CYP51A1,DHCR7,ETNK2,FADS2
DRD2	Inhibited	-2	0.00688	CXCL2,SERPINE1,TNFSF14,TUBB6
CSF (family)	Inhibited	-2	0.00183	HMSD,IRAK2,SERPINE1,TNFRSF9
JAK1/2 (family)	Inhibited	-2	0.00284	CCK,ICAM5,KCNG1,NPTX1
FGF10	Inhibited	-2	0.0011	CYP51A1,MMP9,MYH6,SNAI1
PIWIL4	Inhibited	-2	0.0283	CAPN5,FADS2,HCK,VAMP5
HUWE1	Inhibited	-2	0.0116	AOX1,FADS2,PLTP,PNPLA3
MED1	Inhibited	-2	0.0133	DYSF,FADS2,GSTP1,KATNB1,SERPINE1,STC2
ATP2B2	Inhibited	-2	0.000515	CLIP3,DDR2,FLNC,LOXL1

### Sheet: Table S3
Enriched inhibited GO Terms: BP	p-value	Combined Score	Genes
Positive Regulation Of Podosome Assembly (GO:0071803)	3.41595e-07	7066.2	CSF2;IL5;TNF
Positive Regulation Of miRNA Transcription (GO:1902895)	8.19109e-21	6598.84	EGR1;SREBF1;SMAD3;SRF;MRTFA;FOS;ETS1;FGF2;HIF1A;TNF;TP53;SMARCA4
Positive Regulation Of miRNA Metabolic Process (GO:2000630)	4.85406e-20	5314.46	SREBF1;EGR1;SMAD3;SRF;MRTFA;FOS;ETS1;FGF2;TNF;TP53;HIF1A;SMARCA4
Regulation Of miRNA Transcription (GO:1902893)	5.63232e-21	4944.55	SREBF1;EGR1;SMAD3;SRF;MRTFA;FOS;ETS1;FGF2;TNF;HIF1A;POU5F1;SMARCA4;TP53
Positive Regulation Of Interleukin-23 Production (GO:0032747)	6.81583e-07	4492.02	CSF2;MYD88;IL17A
Regulation Of Interleukin-23 Production (GO:0032667)	1.89945e-06	2500.41	CSF2;MYD88;IL17A
Regulation Of Podosome Assembly (GO:0071801)	1.89945e-06	2500.41	CSF2;IL5;TNF
Regulation Of Hormone Biosynthetic Process (GO:0046885)	0.000106566	1899	EGR1;HIF1A
Positive Regulation Of Fever Generation (GO:0031622)	0.000106566	1899	TNFSF11;TNF
Interleukin-5-Mediated Signaling Pathway (GO:0038043)	0.000106566	1899	IL5;JAK2
Positive Regulation Of Cytokine Production Involved In Inflammatory Response (GO:1900017)	3.19572e-07	1372.95	HIF1A;TNF;MYD88;IL17A
Regulation Of Transforming Growth Factor Beta2 Production (GO:0032909)	0.000159509	1361.38	SMAD3;HIF1A
Positive Regulation Of Hormone Metabolic Process (GO:0032352)	0.000159509	1361.38	EGR1;HIF1A
Regulation Of Leukocyte Proliferation (GO:0070663)	0.000222837	1047.4	CSF2;JAK2
Negative Regulation Of Amyloid-Beta Clearance (GO:1900222)	0.000222837	1047.4	SRF;TNF
Positive Regulation Of Peptidyl-Tyrosine Phosphorylation (GO:0050731)	4.51316e-13	946.678	IL4;CD40;CSF2;IL5;HGF;OSM;JAK2;TNF;TP53;AGT;FGF10
Regulation Of Amyloid-Beta Clearance (GO:1900221)	1.51802e-05	877.162	IL4;SRF;TNF
Negative Regulation Of Triglyceride Metabolic Process (GO:0090209)	0.000296484	843.153	SREBF1;SORL1
Regulation Of Protein Localization To Early Endosome (GO:1902965)	0.000296484	843.153	EGF;SORL1
Tyrosine Phosphorylation Of STAT Protein (GO:0007260)	0.000296484	843.153	JAK2;JAK1
Positive Regulation Of Protein Localization To Early Endosome (GO:1902966)	0.000296484	843.153	EGF;SORL1
Positive Regulation Of Protein Localization To Endosome (GO:1905668)	0.000296484	843.153	EGF;SORL1
Integrin Activation (GO:0033622)	0.000296484	843.153	CXCL12;FN1
Interleukin-12-Mediated Signaling Pathway (GO:0035722)	0.000296484	843.153	STAT4;JAK2
Regulation Of RNA Biosynthetic Process (GO:2001141)	0.000296484	843.153	MED1;TNFRSF1B
Regulation Of Transforming Growth Factor Beta Production (GO:0071634)	1.86393e-05	794.668	SMAD3;FN1;HIF1A
Positive Regulation Of Homotypic Cell-Cell Adhesion (GO:0034112)	1.86393e-05	794.668	TNFSF11;JAK2;JAK1
Cytokine-Mediated Signaling Pathway (GO:0019221)	4.27142e-15	791.864	EGR1;CSF2;OSM;TNFRSF1B;TNF;IL4;IL5;CXCL12;STAT4;TNFSF11;JAK2;TP53;MYD88;JAK1;IL17A
Tumor Necrosis Factor-Mediated Signaling Pathway (GO:0033209)	1.5473e-07	775.159	TNFSF11;JAK2;TNFRSF1B;TNF;TP53
Positive Regulation Of Phosphatidylinositol 3-Kinase Signaling (GO:0014068)	2.8208e-09	748.616	EGF;HGF;OSM;FN1;JAK2;TNF;FGF2
Regulation Of Phosphatidylinositol 3-Kinase Signaling (GO:0014066)	5.68019e-10	710.894	EGF;HGF;OSM;FN1;TWIST1;JAK2;TNF;FGF2
Positive Regulation Of Tyrosine Phosphorylation Of STAT Protein (GO:0042531)	2.61355e-08	708.554	IL4;CD40;CSF2;OSM;JAK2;TNF
Regulation Of Tau-Protein Kinase Activity (GO:1902947)	0.000380382	700.499	EGR1;SORL1
Type II Interferon-Mediated Signaling Pathway (GO:0060333)	0.000380382	700.499	JAK2;JAK1
Myeloid Dendritic Cell Differentiation (GO:0043011)	0.000380382	700.499	IL4;CSF2
Positive Regulation Of Transcription By RNA Polymerase II (GO:0045944)	2.59858e-20	694.672	CD40;EPAS1;SRF;TWIST1;TNF;FGF2;ETS1;HIF1A;STAT4;TNFSF11;SREBF1;MED1;EGR1;ARNT2;EGR2;NPM1;SMAD3;HGF;OSM;MRTFA;FOS;HNF1A;POU5F1;TBX3;SMARCA4;IL4;TP53;IL17A
Positive Regulation Of Osteoclast Differentiation (GO:0045672)	2.70322e-05	665.135	TNFSF11;TNF;IL17A
Positive Regulation Of DNA-templated Transcription (GO:0045893)	2.12966e-20	619.727	CD40;EPAS1;SRF;TWIST1;TNF;FGF2;ETS1;HIF1A;STAT4;SPP1;TNFSF11;SREBF1;MED1;EGR1;ARNT2;EGR2;NPM1;SMAD3;EGF;HGF;OSM;MRTFA;FOS;HNF1A;POU5F1;TBX3;AGT;SMARCA4;IL4;TP53;IL17A
Regulation Of Neuroinflammatory Response (GO:0150077)	3.20251e-05	613.486	IL4;TNFRSF1B;TNF
Receptor Signaling Pathway Via STAT (GO:0097696)	3.18188e-06	602.111	CSF2;STAT4;JAK2;JAK1
Cellular Response To Interleukin-12 (GO:0071349)	0.000474465	595.703	STAT4;JAK2
Positive Regulation Of MHC Class II Biosynthetic Process (GO:0045348)	0.000474465	595.703	IL4;JAK2
Positive Regulation Of Bone Resorption (GO:0045780)	0.000474465	595.703	SPP1;TNFSF11
Positive Regulation Of Gene Expression (GO:0010628)	7.18755e-16	595.425	MED1;EGR1;NPM1;CSF2;SMAD3;EGF;METTL3;FN1;TWIST1;TNF;FGF2;ETS1;HIF1A;AGT;SMARCA4;IL4;TP53;MYD88;FGF10
Regulation Of Cytokine Production Involved In Inflammatory Response (GO:1900015)	4.1405e-07	584.512	F2;HIF1A;TNF;MYD88;IL17A
Negative Regulation Of miRNA Transcription (GO:1902894)	3.75878e-05	568.434	SRF;HIF1A;POU5F1
Microglial Cell Activation (GO:0001774)	3.75878e-05	568.434	IL4;JAK2;TNF
Positive Regulation Of Cytokine Production (GO:0001819)	1.06861e-13	565.346	EGR1;CD40;CSF2;OSM;TWIST1;TNF;HIF1A;SORL1;AGT;IL4;CD40LG;JAK2;DRD2;MYD88;IL17A
Positive Regulation Of Macromolecule Metabolic Process (GO:0010604)	3.9061e-14	556.038	MED1;EGR1;CSF2;SMAD3;EGF;FN1;TWIST1;TNF;FGF2;ETS1;HIF1A;AGT;IL4;TP53;MYD88;FGF10
Regulation Of Tyrosine Phosphorylation Of STAT Protein (GO:0042509)	7.25754e-08	553.759	IL4;CD40;CSF2;OSM;JAK2;TNF
