## Additional File 5 for "DNA methylation status classifies pleural mesothelioma cells according to their immune profile: implication for precision epigenetic therapy"

### Sheet: Table S1
Ingenuity Canonical Pathways	z-score	Molecules
Neutrophil degranulation	4.359	ANPEP,CD59,CRISPLD2,CTSB,CTSH,CTSZ,GUSB,HEXB,HMOX2,HPSE,LGALS3,MGST1,PSEN1,SLC2A3,STK10,STOM,TSPAN14,VAMP8,YPEL5
S100 Family Signaling Pathway	4.146	ADORA2B,APP,BSG,CALM1 (includes others),CHUK,F2RL3,FGFR2,FZD3,IRAK2,MAPK13,PGF,PLA2G4C,PLAT,PLCD1,PLCE1,PTGER4,S100A4,S1PR4,SRC,TBXA2R,TGFB3
Serotonin Receptor Signaling	3.873	APP,CALM1 (includes others),FYN,H3-4,IL1RL1,MAPK13,PLA2G4C,PLCD1,PLCE1,PTGS1,RASD2,RASGRF1,SRC,TGFB3,TGM2
Phagosome Formation	3.742	ADORA2B,ELMO1,F2RL3,FYN,FZD3,LIMK2,MYO18B,PLA2G4C,PTGER4,RASD2,S1PR4,SPHK1,SRC,TBXA2R
RHO GTPase cycle	3.606	AKAP12,CDC42BPB,GOLGA3,HMOX2,IL32,PKN3,PLEKHG4,PREX1,RHPN2,SRC,SRGAP2,STK10,STOM
Pathogen Induced Cytokine Storm Signaling Pathway	3.464	CCL28,COL9A3,CXCL2,EOMES,IL1RL1,IL6R,MAPK13,PGF,SLC2A14,SLC2A3,TGFB3,TNFSF11
Generic Transcription Pathway	3.464	NCOR2,PPARD,ZNF114,ZNF135,ZNF264,ZNF266,ZNF331,ZNF354C,ZNF486,ZNF560,ZNF616,ZNF79
FAK Signaling	3.357	ADORA2B,ECM1,F2RL3,FYN,FZD3,IL1RL1,IL6R,KIT,MAPK13,PTGER4,RASD2,S1PR4,SRC,TBXA2R,TGFB3
Insulin Secretion Signaling Pathway	3.317	EIF4A3,EIF4G3,FYN,MAPK13,PLCD1,PLCE1,SEC61A2,SLC2A14,SLC2A3,SRC,SRP54
Eicosanoid Signaling	3.317	MAPK13,PGF,PLA2G4C,PLCD1,PLCE1,PPARD,PTGER4,PTGS1,RASD2,SRC,TBXA2R
Cardiac Hypertrophy Signaling (Enhanced)	3.317	CALM1 (includes others),CHUK,FGFR2,FZD3,IL1RL1,IL6R,MAPK13,PDE1C,PLCD1,PLCE1,RASD2,TGFB3,TNFSF11
CREB Signaling in Neurons	3.317	ADORA2B,CALM1 (includes others),F2RL3,FGFR2,FZD3,PLCD1,PLCE1,PTGER4,RASD2,S1PR4,TBXA2R
Molecular Mechanisms of Cancer	3.273	ADORA2B,BAK1,BCL2L11,BMP8A,CCND3,EDN2,F2RL3,FYN,FZD3,IL1RL1,IL6R,MAPK13,PMAIP1,PSEN1,PTGER4,RASD2,RASGRF1,S1PR4,SRC,TBXA2R,TGFB3
Role of Macrophages, Fibroblasts and Endothelial Cells in Rheumatoid Arthritis	3.207	CALM1 (includes others),CHUK,DKK1,FZD3,IL1RL1,IL32,IL6R,IRAK2,PGF,PLCD1,PLCE1,RASD2,SRC,TNFSF11,TRAF1
Cell surface interactions at the vascular wall	3.162	BSG,FYN,PROCR,PSG11,PSG9,SDC1,SELPLG,SLC7A6,SRC,TNFRSF10D
RAF/MAP kinase cascade	3.162	CALM1 (includes others),CNKSR1,DUSP8,FGFR2,FYN,GDNF,KIT,RASGRF1,RASGRP3,SRC
Histone Modification Signaling Pathway	3.162	CHUK,H1-6,H3-4,ING1,PGF,PPARD,RIOX2,SIRT1,SUMO3,TGM2
Class A/1 (Rhodopsin-like receptors)	3.162	ADORA2B,APP,CCL28,CXCL2,ECE1,EDN2,F2RL3,NMB,PTGER4,TBXA2R
Glutaminergic Receptor Signaling Pathway (Enhanced)	3.162	CALM1 (includes others),CHUK,MAPK13,PLA2G4C,PLCD1,PLCE1,SCN2A,SLC38A3,SRC,TGFB3
MHC class II antigen presentation	3	CTSB,CTSE,CTSH,CTSV,DNM3,KLC1,RILP,TUBA3C/TUBA3D,TUBB2A
Nuclear Cytoskeleton Signaling Pathway	3	CDH3,FYN,KLC1,MTCL1,RAE1,SRC,SYNE1,TUBA3C/TUBA3D,TUBB2A
Hepatic Fibrosis Signaling Pathway	3	CALM1 (includes others),CCN2,CHUK,FZD3,IL1RL1,IRAK2,MAPK13,PGF,RASD2,TGFB3
Class I MHC mediated antigen processing and presentation	3	ASB1,CHUK,CTSV,HSPA5,KEAP1,KLHL21,TRIM39,UBE2E3,VAMP8
Regulation of lipid metabolism by PPARalpha	2.828	ABCA1,BMAL1,FHL2,MED21,NCOR2,NFYB,NFYC,NRF1,PLIN2
Gene Silencing by RNA	2.828	MAEL,PIWIL2,PIWIL4,RAE1,TDRD1,TDRD12,TDRD6,TDRKH
Response to elevated platelet cytosolic Ca2+	2.828	APP,CALM1 (includes others),CD9,ECM1,ENDOD1,HSPA5,TGFB3,WDR1
Human Embryonic Stem Cell Pluripotency	2.828	BMP8A,FGFR2,FZD3,NFYB,NFYC,RASD2,SPHK1,TGFB3
NAFLD Signaling Pathway	2.828	BAK1,BCL2L11,CHUK,CTSB,IL6R,MLXIPL,TGFB3,TNFSF11
Oxytocin Signaling Pathway	2.828	CALM1 (includes others),MAPK13,MYO18B,PLA2G4C,PPARD,RASD2,SOX15,TNFSF11
Role of Osteoclasts in Rheumatoid Arthritis Signaling Pathway	2.828	CALM1 (includes others),CHUK,COL9A3,IL1RL1,MAPK13,RASD2,SRC,TNFSF11
Pulmonary Fibrosis Idiopathic Signaling Pathway	2.828	CCN2,COL9A3,FGFR2,FZD3,MAPK13,PMAIP1,RASD2,TGFB3
Sertoli Cell-Sertoli Cell Junction Signaling	2.714	CDH3,CLDN11,IL1RL1,KEAP1,LAMA2,MAPK13,RASD2,SRC,TGFB3,TUBA3C/TUBA3D,TUBB2A
G-Protein Coupled Receptor Signaling	2.668	ADORA2B,CALM1 (includes others),CHUK,F2RL3,FYN,FZD3,GRK6,MAPK13,PDE1C,PLCE1,PREX1,PTGER4,RASD2,RGS10,S1PR4,SRC,TBXA2R
Signaling by VEGF	2.646	CALM1 (includes others),ELMO1,FYN,MAPK13,PGF,SPHK1,SRC
PIP3 activates AKT signaling	2.646	CHUK,FGFR2,FYN,IL1RL1,KIT,PHLPP2,SRC
Tumor Microenvironment Pathway	2.646	CSPG4,IL6R,PGF,RASD2,SLC2A3,TGFB3,TNC
Regulation of the Epithelial Mesenchymal Transition by Growth Factors Pathway	2.646	CHUK,FGFR2,IL6R,MAPK13,RASD2,TGFB3,TNFSF11
D-myo-inositol-5-phosphate Metabolism	2.646	DUSP14,DUSP8,MTMR9,NUDT5,PIP4P1,PLCD1,PLCE1
Superpathway of Inositol Phosphate Compounds	2.646	DUSP14,DUSP8,MTMR9,NUDT5,PIP4P1,PLCD1,PLCE1
Wound Healing Signaling Pathway	2.53	CHUK,COL9A3,FGFR2,IL1RL1,KRT16,LAMA2,PGF,RASD2,TGFB3,TNFSF11
Myelination Signaling Pathway	2.53	BMP8A,CALM1 (includes others),CHD7,FGFR2,FYN,FZD3,LAMA2,PSEN1,RASD2,SRC
Estrogen Receptor Signaling	2.53	CTBP2,LIMK2,MED21,NCOR2,NRF1,PGF,PLCD1,PLCE1,RASD2,SRC
ID1 Signaling Pathway	2.496	APP,ATF3,CCN2,FGFR2,FYN,IL6R,MAPK13,PGF,PTGER4,RASD2,SRC,TGFB3,TGM2
Gap junction trafficking and regulation	2.449	CLTB,DAB2,GJB2,SRC,TUBA3C/TUBA3D,TUBB2A
Transport of inorganic cations/anions and amino acids/oligopeptides	2.449	CALM1 (includes others),SLC12A3,SLC38A3,SLC5A8,SLC7A6,SLC8B1
Post-translational protein phosphorylation	2.449	APP,GOLM1,MXRA8,SCG2,STC2,TNC
Sperm Motility	2.449	CALM1 (includes others),FGFR2,FYN,KIT,LTK,PDE1C,PLA2G4C,PLCD1,PLCE1,SRC
p38 MAPK Signaling	2.449	H3-4,IL1RL1,IRAK2,MAPK13,PLA2G4C,TGFB3
Regulation of Insulin-like Growth Factor (IGF) transport and uptake by IGFBPs	2.449	APP,GOLM1,MXRA8,SCG2,STC2,TNC
L1CAM interactions	2.449	ANK1,DNM3,SCN2A,SRC,TUBA3C/TUBA3D,TUBB2A
Endothelin-1 Signaling	2.449	ECE1,MAPK13,PLA2G4C,PLCD1,PLCE1,PTGS1,RASD2,SRC
White Adipose Tissue Browning Pathway	2.449	CTBP2,DIO2,FGFR2,MAPK13,NRF1,SIRT1
Role of NFAT in Cardiac Hypertrophy	2.449	CALM1 (includes others),IL6R,MAPK13,PLCD1,PLCE1,RASD2,SRC,TGFB3
NAD Signaling Pathway	2.449	BMAL1,H1-6,NMNAT2,NMNAT3,SIRT1,SLC5A8
HEY1 Signaling Pathway	2.449	BMP8A,NCOR2,PGF,PSEN1,SIRT1,TGFB3
IL-8 Signaling	2.449	CCND3,CHUK,IRAK2,LIMK2,PGF,RASD2,SRC
Activin Inhibin Signaling Pathway	2.449	CCN2,CHUK,IL1RL1,LIMK2,MAPK13,TGFB3
Cardiac Hypertrophy Signaling	2.449	CALM1 (includes others),IL6R,MAPK13,PLCD1,PLCE1,RASD2,TGFB3
Autophagy	2.449	ARL8B,CALM1 (includes others),MAP1LC3A,SIRT1,VAMP8,WIPI2
Synaptogenesis Signaling Pathway	2.449	CALM1 (includes others),CDH3,FYN,RASD2,RASGRF1,SGTA,SRC,SYT15
Orexin Signaling Pathway	2.449	CALM1 (includes others),MAPK13,PLA2G4C,PLCD1,PLCE1,SRC
Pancreatic Secretion Signaling Pathway	2.449	ADORA2B,AQP1,PLCD1,PLCE1,RASGRP3,SRC
G alpha (i) signalling events	2.449	APP,CCL28,CXCL2,RGS10,S1PR4,SRC
Protein Ubiquitination Pathway	2.449	AMFR,DNAJC1,DNAJC15,HSPA4L,HSPA5,UBE2E3
PI3K Signaling in B Lymphocytes	2.449	ATF3,CALM1 (includes others),CD81,CHUK,FYN,PLCD1,PLCE1,RASD2
TR/RXR Activation	2.333	DIO2,H3-4,NCOR2,NRF1,PGF,PPARD,RAB3B,SRC,UCP2
Sirtuin Signaling Pathway	2.333	ABCA1,APP,BCL2L11,BMAL1,GABPB1,H1-6,H3-4,MAP1LC3A,SIRT1,TUBA3C/TUBA3D,UCP2
Neuroinflammation Signaling Pathway	2.333	APP,CHUK,GDNF,IL6R,IRAK2,MAPK13,PLA2G4C,PSEN1,TGFB3
Protein Kinase A Signaling	2.333	AKAP12,CALM1 (includes others),CHUK,DUSP8,H1-6,H3-4,PDE1C,PLCD1,PLCE1,TGFB3
Cachexia Signaling Pathway	2.333	CHUK,GDF15,HSPA5,IL1RL1,IL6R,MAPK13,SIRT1,TGFB3,TNFSF11
Role of Osteoblasts in Rheumatoid Arthritis Signaling Pathway	2.309	CTSB,CTSE,CTSH,CTSV,CTSZ,DKK1,FZD3,IL6R,PGF,SRC,TGFB3,TNFSF11
Systemic Lupus Erythematosus in B Cell Signaling Pathway	2.309	BCL2L11,CALM1 (includes others),CCND3,FYN,IL6R,PAG1,RASD2,RASGRP3,SRC,TGFB3,TNFSF11,TRAF1
TP53 Regulates Transcription of Cell Death Genes	2.236	PMAIP1,RABGGTA,TNFRSF10C,TNFRSF10D,TP53INP1
Netrin-1 signaling	2.236	ABLIM3,FYN,MAPK13,SLIT2,SRC
NLR signaling pathways	2.236	APP,CHUK,IRAK2,MAPK13,PANX1
Role of JAK family kinases in IL-6-type Cytokine Signaling	2.236	CNTFR,IL6R,MAPK13,PGF,TGFB3
Glycosaminoglycan metabolism	2.236	CSGALNACT1,CSPG4,NDST2,SDC1,ST3GAL1
Activation of NMDA receptors and postsynaptic events	2.236	CALM1 (includes others),RASGRF1,SRC,TUBA3C/TUBA3D,TUBB2A
RANK Signaling in Osteoclasts	2.236	CALM1 (includes others),CHUK,MAPK13,SRC,TNFSF11
ABRA Signaling Pathway	2.236	ABLIM3,CCN2,JUND,LIMK2,PGF
EPH-Ephrin signaling	2.236	CLTB,FYN,LIMK2,PSEN1,SRC
Protein folding	2.236	CCT4,SPHK1,TBCB,TUBA3C/TUBA3D,TUBB2A
Extracellular matrix organization	2.236	APP,COL9A3,LAMA2,TGFB3,TNC
Cargo recognition for clathrin-mediated endocytosis	2.236	CLTB,DAB2,SGIP1,TOR1B,VAMP8
Virus Entry via Endocytic Pathways	2.236	AP5Z1,CLTB,FYN,RASD2,SRC
IL-15 Production	2.236	FGFR2,FYN,KIT,LTK,SRC
Clathrin-mediated endocytosis	2.236	CLTB,DAB2,DNM3,SGIP1,VAMP8
Role of Chondrocytes in Rheumatoid Arthritis Signaling Pathway	2.236	CHUK,IL1RL1,IL6R,MAPK13,PGF
G alpha (q) signalling events	2.236	APP,EDN2,F2RL3,NMB,TBXA2R
Protein Sorting Signaling Pathway	2.236	CLTB,FYN,GOLGA4,RER1,SRC
Thrombin Signaling	2.236	F2RL3,MAPK13,PLCD1,PLCE1,RASD2,SRC
Colorectal Cancer Metastasis Signaling	2.236	FZD3,IL6R,PGF,PTGER4,RASD2,SRC,TGFB3
IL-17 Signaling	2.236	MAPK13,PGF,RASD2,TGFB3,TNFSF11
3-phosphoinositide Degradation	2.236	DUSP14,DUSP8,MTMR9,NUDT5,PIP4P1
Natural Killer Cell Signaling	2.236	FYN,HSPA5,LIMK2,MAPK13,RASD2
Intra-Golgi and retrograde Golgi-to-ER traffic	2.236	ALPP,GOLGA4,KLC1,TUBA3C/TUBA3D,TUBB2A
Neddylation	2.236	ASB1,DCAF4,DDA1,KEAP1,KLHL21
Deubiquitination	2.236	KEAP1,PTRH2,STAMBPL1,UIMC1,ZRANB1
Dendritic Cell Maturation	2.236	CHUK,IL32,MAPK13,PLCD1,PLCE1
IL-4 Signaling	2.236	COL9A3,MAPK13,RASD2,TGFB3,TGM2
Pulmonary Healing Signaling Pathway	2.121	FGFR2,FYN,FZD3,MAPK13,PGF,RASD2,SRC,TGFB3
Role of Tissue Factor in Cancer	2.121	CCN2,CHUK,FYN,LIMK2,MAPK13,RASD2,SRC,TGFB3
Hepatic Cholestasis	2.121	CALM1 (includes others),CHUK,IL1RL1,IL6R,IRAK2,SIRT1,TGFB3,TNFSF11
Neurovascular Coupling Signaling Pathway	2.121	ADORA2B,APP,CALM1 (includes others),PLA2G4C,PTGER4,PTGS1,SOX15,TBXA2R
Neutrophil Extracellular Trap Signaling Pathway	2.121	COL9A3,FYN,MAPK13,PLA2G4C,PLCD1,PLCE1,SELPLG,SRC
Chronic Myeloid Leukemia Signaling	2.111	BCL2L11,CALM1 (includes others),CCND3,CHUK,CTBP2,FZD3,PLCD1,PLCE1,RASD2,SIRT1,TGFB3
Nicotinate metabolism	2	NMNAT2,NMNAT3,RNLS,SLC5A8
SUMOylation of transcription cofactors	2	NCOR2,RNF2,SUMO2,SUMO3
Toll-like Receptor Signaling	2	CHUK,IL1RL1,IRAK2,MAPK13,TRAF1
Chemokine Signaling	2	CALM1 (includes others),LIMK2,MAPK13,RASD2,SRC
SUMOylation of chromatin organization proteins	2	RAE1,RNF2,SUMO2,SUMO3
Assembly of collagen fibrils and other multimeric structures	2	COL14A1,COL9A3,CTSB,CTSV
NCAM signaling for neurite out-growth	2	COL9A3,FYN,GDNF,SRC
UFMylation Signaling Pathway	2	ABCA1,EIF4A3,EIF4G3,H3-4
Dermatan Sulfate Biosynthesis	2	CHST14,CSGALNACT1,HS3ST3A1,NDST2
trans-Golgi Network Vesicle Budding	2	APP,CLTB,CTSZ,VAMP8
SUMOylation of DNA damage response and repair proteins	2	RAE1,RNF2,SUMO2,SUMO3
IL-17A Signaling in Fibroblasts	2	CHUK,MAPK13,P4HA1,TNFSF11
Sphingolipid metabolism	2	B3GALNT1,HEXB,PRKD2,SPHK1
Apelin Adipocyte Signaling Pathway	2	GPX2,GPX3,MAPK13,MGST1
Cell junction organization	2	CDH3,CLDN11,LIMS2,PARVA
IL-6 Signaling	2	CHUK,IL1RL1,IL6R,MAPK13,RASD2
Ribonucleotide Reductase Signaling Pathway	2	CDH3,H3-4,MAPK13,NFYB,NFYC,SRC
Glioblastoma Multiforme Signaling	2	CCND3,FZD3,PLCD1,PLCE1,RASD2,SRC
Salvage Pathways of Pyrimidine Ribonucleotides	2	ADPGK,CMPK1,GRK6,LIMK2
Glycerophospholipid biosynthesis	2	ETNK2,MGLL,PLA2G4C,STARD10
COPI-mediated anterograde transport	2	ANK1,CD59,TUBA3C/TUBA3D,TUBB2A
O-linked glycosylation	2	ADAMTSL3,GALNT6,GCNT3,ST3GAL1
IL-13 Signaling Pathway	2	FYN,MAPK13,SRC,TGFB3
Adrenomedullin signaling pathway	2	CALM1 (includes others),MAPK13,PLCD1,PLCE1,RASD2,SOX15
Sphingosine-1-phosphate Signaling	2	PLCD1,PLCE1,S1PR4,SPHK1
GP6 Signaling Pathway	2	CALM1 (includes others),COL9A3,FYN,LAMA2
Ferroptosis Signaling Pathway	2	ABCA1,CTSB,KEAP1,RASD2
SNARE Signaling Pathway	2	CALM1 (includes others),MYO18B,SGTA,SYT15
RHO GTPases Activate Formins	2	SRC,SRGAP2,TUBA3C/TUBA3D,TUBB2A
Ephrin A Signaling	2	APP,FYN,PSEN1,SRC
CGAS-STING Signaling Pathway	2	CHUK,MAP1LC3A,TGFB3,TNFSF11
NOD1/2 Signaling Pathway	2	CHUK,HSPA5,MAPK13,TGFB3,TNFSF11
G alpha (s) signalling events	2	ADORA2B,GRK6,PTGER4,SRC
C-type lectin receptors (CLRs)	2	CALM1 (includes others),CHUK,FYN,SRC
RNA Polymerase II Transcription	2	EIF4A3,ELOA,GTF2A2,TAF13
WNT/SHH Axonal Guidance Signaling Pathway	2	FYN,FZD3,HHIP,SRC
Semaphorin Neuronal Repulsive Signaling Pathway	2	CSPG4,FYN,LIMK2,MICAL1
ERK/MAPK Signaling	2	FYN,H3-4,PLA2G4C,RASD2,SRC
Signaling by the B Cell Receptor (BCR)	2	CALM1 (includes others),CHUK,FYN,RASGRP3
D-myo-inositol (1,4,5,6)-Tetrakisphosphate Biosynthesis	2	DUSP14,DUSP8,MTMR9,NUDT5
D-myo-inositol (3,4,5,6)-tetrakisphosphate Biosynthesis	2	DUSP14,DUSP8,MTMR9,NUDT5
IL-33 Signaling Pathway	2	CHUK,IL1RL1,KIT,MAPK13
Oxytocin in Brain Signaling Pathway	2	CALM1 (includes others),PLA2G4C,PTGS1,RASD2
3-phosphoinositide Biosynthesis	2	DUSP14,DUSP8,MTMR9,NUDT5
Cell Cycle Checkpoints	2	ANAPC15,H3-4,PCBP4,UIMC1
Autism Signaling Pathway	2	FZD3,RASD2,TGFB3,TNFSF11
p70S6K Signaling	2	F2RL3,PLCD1,PLCE1,RASD2,SRC
B Cell Receptor Signaling	2	CALM1 (includes others),CHUK,MAPK13,PAG1,RASD2

### Sheet: Table S2
Upstream Regulator	Predicted Activation State	Activation z-score	p-value	Target Molecules in Dataset
EGF	Activated	4.896	3.94e-11	ABCA1,ANPEP,AQP3,ATF3,BAK1,CCN2,CCND3,CSPG4,CTSV,CXCL2,DIO2,EOMES,FHL2,GABPB1,GBX2,GDF15,GEM,GFPT1,IL1RL1,JUND,KIT,KRT16,LIMK2,PGF,PLAT,PLXDC1,PPARD,PTGS1,S100A4,SCG2,SDC1,SPHK1,ST3GAL1,STC2,SYCP3,TFPI2,TGFB3,TGM2,TMEM88,TNC,TRAF1,ZFP42
AGT	Activated	4.726	2.49e-08	ADORA2B,ATF3,BMAL1,BSG,CCN2,CCND3,CD9,COL14A1,COLEC10,CRISPLD2,CSPG4,CSRP2,CTSB,CXCL2,DAB2,DIO2,ECE1,ECM1,ENG,GDF15,GFPT1,GPX3,GREM1,HCLS1,HSPA5,KEAP1,LGALS3,MAP1LC3A,MGST1,NCOR2,NMNAT2,PGF,PLIN2,PPFIBP1,PREX1,PTGS1,RASGRF1,SCG2,SCN2A,SDC1,SLC12A3,SPINK1,STC2,TBX2,TGFB3,TNC,TNFSF11,UCP2
CG (complex)	Activated	4.455	0.00068	CCND3,CLDN11,CPEB4,CRISPLD2,CTSV,EDN2,EPB41L4B,FYN,GJB2,GREM1,GSTM3,HAPLN1,HMGA1,HPSE,IL1RL1,JUND,PLAT,PMAIP1,PTGS1,SDC1,TFPI2,TNFSF11
SMARCA4	Activated	4.133	2.16e-06	ABCA1,ABLIM3,BAK1,CCN2,CTSB,CTSH,FADS3,FGFR2,FHL2,HCLS1,HEXB,HHIP,IFI27,KIT,LGALS3,MAPK13,NOSTRIN,PARVA,PLAT,PLIN2,PSG9,SERPINB7,SLC2A3,SPHK1,SPINK1,ST3GAL1,STAMBPL1,STARD10,TBX2,TNFRSF10C,TUBA3C/TUBA3D
NFKB (complex)	Activated	4.117	0.00192	ADORA2B,APP,AQP1,ATF3,BAK1,CCN2,CXCL2,EOMES,GDF15,GDNF,IL32,KIT,PMAIP1,SELPLG,SLIT2,STK10,TFEC,TFPI2,TGFB3,TGM2,TNFRSF10C,TNFSF11,TRAF1
F2	Activated	4.115	7.88e-07	BSG,CCN2,ECE1,F2RL3,GREM1,HMGA1,IL32,LBH,MGLL,PLAT,PMAIP1,PROCR,SLC16A5,SLC2A3,SLIT2,SOX15,TFPI2,TGFB3,TRAF1
TP53	Activated	3.951	2.43e-09	ABCA1,ADORA2B,AEN,AKAP12,ANK1,APP,AQP3,ATF3,BAK1,BCL2L11,CARHSP1,CCN2,CCND3,CD59,CD81,CDH3,CHUK,COL14A1,CTSB,CTSH,CXCL2,DKK1,DNAJC15,ECM1,EIF4G3,ENG,FHL2,FYN,GAL3ST4,GBX2,GDF15,GDPD5,GOLGA4,GPX3,HHIP,HMGA1,HSPA4L,HSPA5,IRAK2,JUND,KIT,KLHL21,LAMP3,LGALS3,LIMK2,MAP1LC3A,NCOR2,NRF1,NUDT5,P4HA1,PARVA,PCBP4,PMAIP1,PPARD,PPFIBP1,PRPSAP1,PSEN1,PTGS1,S100A4,SERPINB9,SIRT1,SIVA1,SLC2A9,SLC5A8,SPHK1,SRC,ST…
FGF2	Activated	3.895	6.52e-08	ANPEP,AQP1,AQP3,CCND3,CSPG4,CXCL2,DKK1,EOMES,FGFR2,GBX2,GDNF,GREM1,HMGA1,HPSE,KIT,PGF,PKNOX1,PLAT,PLXDC1,S100A4,SCG2,SDC1,SPHK1,SPINK1,ST3GAL1,STOM,SYCP3,TNFSF11,ZFP42
IL1B	Activated	3.751	3.55e-06	ADORA2B,APP,ATF3,CCL28,CCN2,CRISPLD2,CTSB,CTSZ,CXCL2,DAB2,EGLN1,ENG,FADS2,FADS3,FGFR2,GDF15,GEM,GUSB,HEXB,HMGA1,HSPA5,IL1RL1,IL32,IL6R,IRAK2,JUND,KCNC4,MAPK13,MARCKSL1,MCTP1,MGLL,MT1M,NFYB,PLAT,PSEN1,PTGS1,SDC1,SERPINB9,SIRT1,SLC2A9,TFPI2,TGFB3,TGM2,TNFSF11,TRAF1
IFNG	Activated	3.723	2.77e-05	AADAT,ABCA1,ABLIM3,ADORA2B,APP,AQP1,ATF3,BAK1,BCL2L11,CCL28,CCN2,CCND3,CTSB,CTSH,CTSV,CTSZ,CXCL2,DKK1,DRG1,ECE1,ENDOD1,FHL2,GDF15,GDNF,GJB2,GUSB,HMGA1,HSPA5,IFI27,IL1RL1,IL32,IL6R,IRAK2,JUND,LAMP3,LGALS3,MAFK,MARCKSL1,MT1M,PANX1,PMAIP1,PPARD,PRAME,RAE1,SDC1,SERPINB9,SLC12A3,SRP54,SUMO2,TNFSF11,UBA2,UCP2
IL1 (family)	Activated	3.598	0.00024	APP,CD59,CTSB,CXCL2,F2RL3,GDF15,GDNF,IL1RL1,KIT,PANX1,PTGS1,SLC2A3,SPHK1,TGFB3,TGM2,TNC,TNFSF11
CREB1	Activated	3.587	2.12e-05	ABCA1,ATF3,CCND3,CD9,CSRP2,CXCL2,DIO2,DUSP14,ECM1,FGFR2,GEM,HSPA5,INA,KCNC4,MARCKSL1,MCTP1,NEURL1B,PDE1C,PLAT,PSEN1,RASGRF1,SCG2,SLC2A3,SPTY2D1,TAF13,TNFSF11
VEGFA	Activated	3.546	0.00195	ANPEP,CCN2,CTSB,CTSV,CXCL2,EOMES,HSPA5,NRF1,PLAT,PSEN1,PTGS1,RASGRP3,TFPI2,TNC
RAF1	Activated	3.45	4.11e-05	AKAP12,BCL2L11,CTSH,DIO2,MGLL,MT1M,PLAT,SDC1,SERPINB7,TFPI2,TGM2,TRAF1,TUBB2A,YPEL5
IL4	Activated	3.408	0.00216	ABCA1,ADORA2B,APP,CCND3,CRISPLD2,CXCL2,DUSP14,EGLN1,EOMES,HCLS1,IL1RL1,IL32,IRAK2,JUND,KIT,LGALS3,LRPPRC,LY6D,MAL,PKNOX1,PLA2G4C,PLCD1,PLIN2,PREX1,RASGRP3,SDC1,SDF4,SELPLG,SERPINB9,SPHK1,SPINK1,STC2,TFEC,TGFB3,TGM2,TNC,TNFSF11,TRAF1
ATF4	Activated	3.345	1.91e-06	ABCA1,ATF3,CXCL2,FYN,GDF15,HSPA5,KLHDC7B,LAMP3,LGALS3,MGST1,PMAIP1,PSEN1,SFXN5,SLC38A3,STC2,TNFSF11
ARNT2	Activated	3.317	0.00126	AOX1,CDH3,GDNF,GPX3,IL6R,LAMA2,RGS10,SIRT1,SLC12A3,SLC2A3,ST6GALNAC6
SIM1	Activated	3.302	0.00176	AOX1,CDH3,DIO2,GDNF,GPX3,IL6R,LAMA2,RGS10,SIRT1,SLC12A3,ST6GALNAC6
WNT3A	Activated	3.246	9.62e-05	APP,AQP3,BCL2L11,CCN2,CXCL2,DKK1,ENG,EOMES,FHL2,GDNF,HHIP,KIT,LBH,PROCR,RASGRP3,TGFB3,TNC,TNFSF11
AR	Activated	3.159	0.0002	ABCA1,AQP3,BCL2L11,CCN2,CLDN11,EDN2,ELMO1,ELOVL2,EPB41L4B,EPPK1,FGFR2,GDF15,GDNF,GOLM1,GUSB,HSPA5,LAMA2,P4HA1,PFKFB2,PLAT,PLCE1,PMAIP1,PTGS1,SLC2A3,SPINK1,STARD10,SYNE1,TNFSF11,ZIC5
SP1	Activated	3.145	3.34e-07	ABCA1,AKAP12,ANK1,ATF3,BSG,CCN2,CCND3,CD59,ENG,FADS2,FYN,GDF15,HMGA1,HPSE,HSPA5,KIT,KRT16,PMAIP1,PPARD,PREX1,PROCR,PTGER4,PTGS1,RNLS,SIRT1,SLC2A3,SRC,TBXA2R,TFPI2,TNC,TNFSF11
TGFB1	Activated	3.109	4.88e-13	ABCA1,ABLIM3,ADI1,ADORA2B,ALPP,ANPEP,APP,AQP1,ARL4A,ATF3,BCL2L11,BSG,CALM1 (includes others),CCN2,CCND3,CD59,CD9,CDK17,CDK2AP1,CNIH1,CSPG4,CSRP2,CTSB,CTSH,CXCL2,DAB2,ECE1,ECM1,EGLN1,EIF4A3,ELMO1,ENG,EOMES,FADS2,FGFR2,FYN,FZD3,GDF15,GDNF,GDPD5,GEM,GJB2,GREM1,GUSB,HEXB,HMGA1,HMOX2,HSPA5,IFI27,IL1RL1,IL32,IL6R,ING1,IRAK2,JUND,KIT,LGALS3,LIMK2,LIN37,MAPK13,MLXIPL,NFYC,NMNAT2,P4HA1,PLAT,PPARD,PROCR,PT…
P38 MAPK (family)	Activated	3.09	0.0496	ABCA1,ANK1,ATF3,CCN2,CXCL2,DIO2,HSPA5,IL1RL1,IL32,MAL,PMAIP1,TNFSF11
RELA	Activated	3.086	0.000913	APP,BCL2L11,CCN2,CD59,CTSB,CXCL2,DIO2,EGLN1,ELMO1,EOMES,GDF15,IL32,KIT,PTGER4,RNF2,SCN2A,SLC2A3,TFPI2,TGM2,TRAF1
EGR1	Activated	3.084	0.000914	APP,ATF3,BCL2L11,CXCL2,FYN,GDF15,GDNF,HPSE,IL6R,JUND,TNFSF11
TLR4	Activated	3.041	0.0218	ADORA2B,APP,ATF3,CXCL2,DAB2,GDNF,HPSE,HSPA5,PLAT,SLC2A3,SPHK1,ST3GAL1,TNFSF11,TRAF1
APP	Activated	3.03	3.33e-06	ABCA1,APP,BCL2L11,BMAL1,BSG,CCN2,CD59,CDH3,CLTB,CTSB,CTSV,CXCL2,CXXC1,DKK1,ENG,EOMES,F2RL3,FYN,FZD3,GDF15,GDNF,GSTM3,HMGA1,HSPA5,INA,JUND,KCNC4,LGALS3,MAP6,PLAT,PMAIP1,PPARD,PSEN1,PTGS1,RNF24,SIRT1,SLIT2,TP53INP1,TUBB2A,YPEL3
EHMT1	Activated	3	1.11e-06	ANPEP,CORO2A,ETNK2,MAEL,MGST1,PLIN2,SLC25A31,SLC4A11,SLC8B1,ST3GAL1,TDRKH,TMEM61
ERBB2	Activated	2.996	0.00579	AKAP12,ATF3,CCN2,CCND3,CD59,CD9,CDH3,CHD7,CHUK,CTSB,EDN2,F2RL3,GDNF,GPX3,HSD17B11,IL6R,KIT,LGALS3,MAPK13,PLAT,PLIN2,PSEN1,PTGS1,RCN3,S100A4,SDC1,SRC,ST3GAL1,SYCP3,TNC,TRAF1,VAMP8
BMP4	Activated	2.975	0.000754	DIO2,ENG,EOMES,FGFR2,GREM1,KIT,MAFK,PGF,PPARD,SIRT1,SLC38A3,TGM2,TNFSF11,ZFP42,ZIC5
STAT4	Activated	2.959	0.00839	BCL2L11,BSG,CXCL2,HEXB,RCN3,S100A4,SELPLG,SLC2A3,STC2,TGFB3
MAP2K1	Activated	2.952	0.000308	ATF3,BCL2L11,CCN2,CTSB,DAB2,DKK1,GUSB,HSPA5,JUND,LGALS3,TFPI2,TGM2,TNC
CD3 (complex)	Activated	2.942	0.00272	AQP3,BCL2L11,CALM1 (includes others),CCND3,CDK2AP1,CPEB4,DUSP14,EIF4A3,EOMES,FYN,GABPB1,HSPA5,IL32,PLIN2,PTGER4,SELPLG,STOM,TFEC,TFPI2,TGM2,TNFSF11,TRAF1
ADAM17	Activated	2.942	0.000919	CXCL2,HMGA1,IL6R,MAP1LC3A,PGF,PLAT,TNFSF11,YPEL3,YPEL5
IFNA2	Activated	2.935	0.00238	CORO2A,GEM,IFI27,LAMP3,MAL,MT1M,PLAT,PMAIP1,SDC1,SERPINB9,TGM2,TNFRSF10D
TNF	Activated	2.907	1.03e-11	ABCA1,ADORA2B,AKAP12,ANPEP,APP,AQP1,AQP3,ATF3,BCL2L11,CCL28,CCN2,CCND3,CD59,CDH3,CLDN11,CRISPLD2,CSGALNACT1,CTSB,CTSZ,CXCL2,DENND2D,DKK1,DUSP14,EGLN1,ELMO1,ENG,F2RL3,FGFR2,FYN,GDF15,GDNF,GEM,GREM1,GUSB,HAPLN1,HEXB,HSPA5,IFI27,IL1RL1,IL32,IL6R,IRAK2,JUND,KIT,KLHL21,KRT16,LAMP3,LGALS3,LY6D,MARCKSL1,MGST1,MT1M,NCOR2,NOSTRIN,NRF1,PANX1,PDE1C,PGF,PLA2G4C,PLAT,PLIN2,PMAIP1,PPARD,PROCR,PSEN1,PTGER4,PTGS…
PRL	Activated	2.835	0.00013	AEN,APP,CCND3,CTSB,CTSH,CTSV,CXCL2,ECM1,LAMP3,MGST1,PLAT,PLCD1,SDC1,SPINK1,STC2,TNFSF11,TUBB2A
PIWIL4	Activated	2.828	0.00347	FADS2,FGFR2,FYN,JUND,PTGS1,SLC2A3,TGFB3,VAMP5
SMARCB1	Activated	2.828	0.00585	BCL2L11,COL14A1,FGFR2,GJB2,HORMAD1,MAEL,PIWIL2,PIWIL4,RAB3B,SYCP3
FOXA2	Activated	2.813	0.0314	ABCA4,AQP1,DIO2,ELOVL2,GPX2,GSTM3,HHIP,IL1RL1,MLXIPL,PPARD,SPINK1,STARD10,TGFB3,UCP2
MAPK8	Activated	2.804	0.0174	ABCA1,AQP1,BCL2L11,CCN2,DIO2,EOMES,JUND,PPARD
JUN	Activated	2.777	9.03e-05	AKAP12,ALPP,APP,ATF3,BAK1,BCL2L11,CALM1 (includes others),CCN2,CCND3,DIO2,DKK1,GDNF,HMGA1,IL1RL1,KRT16,LGALS3,PARVA,RASGRF1,SDC1,SERPINB9,SLC2A3,SPHK1,TNC
EGFR	Activated	2.772	0.000161	APP,B3GALNT1,BCL2L11,CCN2,EPPK1,GABPB1,HMGA1,HSPA5,JUND,KRT16,MT1M,PLAT,PSEN1,PTGER4,PTGS1,SDC1,SEC61A2,SLC2A3,SPHK1,TGM2,TNC,TNFSF11,TUBB2A,YPEL5
MAPK14	Activated	2.725	0.00226	ABCA1,ATF3,CXCL2,DAB2,DKK1,GREM1,JUND,PSEN1,SPHK1,TGM2,TNFSF11
IGE (complex)	Activated	2.722	0.00115	AQP3,BCL2L11,CARHSP1,CCND3,CXCL2,ELMO1,FHL2,FYN,GDF15,KLC1,MARCKSL1,RILP,SPHK1,TNC,TRAF1
VEGF (family)	Activated	2.706	0.000101	AKAP12,ANPEP,ATF3,BCL2L11,BMAL1,CALM1 (includes others),CNTFR,CSGALNACT1,CXCL2,DENND2D,DIO2,GEM,GJB2,HPSE,NOSTRIN,PGF,PMAIP1,PPARD,STK10,TBXA2R,TGFB3,TNC,TNFRSF10C
BHLHE40	Activated	2.706	3.81e-06	ADORA2B,ATF3,CD9,CTSV,CXCL2,ECM1,EOMES,GFPT1,GSTM3,HCLS1,HSPA5,IL6R,IRAK2,KIT,P4HA1,PLIN2,PROCR,TGM2,TNFSF11,VAMP8
PDGF-BB (complex)	Activated	2.695	5.8e-11	ABCA1,AKAP12,ATF3,CALM1 (includes others),CCN2,CCND3,CSRP2,CXCL2,DAB2,ELOVL2,FHL2,GDF15,GDNF,GEM,GREM1,IL1RL1,KLHL21,LGALS3,MAFK,MGST1,PLAT,PPARD,SLC2A3,SPHK1,SYNE1,TGFB3,TGM2,TNC
IL2	Activated	2.669	1.8e-06	ABCA1,CCND3,CD59,CD9,CORO2A,CPEB4,DENND2D,ECM1,EOMES,FADS2,FGFR2,FYN,GDF15,GEM,HSPA5,IL1RL1,JUND,KIT,LAPTM5,NEURL1B,PMAIP1,PRKD2,PTRH2,RGPD4 (includes others),S100A4,SELPLG,SERPINB9,SLC2A3,STC2,TNFRSF10C,TNFRSF10D,TNFSF11,TP53INP1,TRAF1
RRAS2	Activated	2.646	0.0118	CDH3,PARVA,PGF,PROCR,SELPLG,SLC2A3,SLIT2
ORAI1	Activated	2.646	0.00219	ADPGK,CHUK,GDNF,IL1RL1,RAE1,RGPD4 (includes others),SELENOS
HMG20A	Activated	2.646	0.0041	ATF3,CCN2,CD9,ECM1,FADS2,SPHK1,TGM2
STX18	Activated	2.646	0.0043	ANPEP,CCN2,DKK1,IL32,KPTN,SDC1,TNC
CSF2	Activated	2.605	0.00847	ABCA1,ADORA2B,BCL2L11,BSG,CCND3,CXCL2,GDF15,GUSB,IL1RL1,IL32,LAMP3,PSEN1,PTGER4,SERPINB9,SLC2A3,SPHK1,TGM2,TNFRSF10D
STAT1	Activated	2.6	0.0258	ABCA1,BCL2L11,CCN2,CCND3,CXCL2,IFI27,PLIN2,PMAIP1,PPARD,PTGS1,SELPLG,TNC,TNFSF11,UCP2
SRF	Activated	2.598	0.00166	ABCA4,AKAP12,ANAPC15,ATF3,BCL2L11,CCM2,CCN2,CSRP2,FHL2,JUND,LBH,MAPK13,MGST1,PTGR1,TNC,WDR1
NR3C2	Activated	2.596	0.00527	CCN2,GPX3,HMOX2,PGF,PLAT,PROCR,SPHK1,TGM2
EPAS1	Activated	2.586	0.00278	AKAP12,CCN2,CXCL2,HSPA5,PGF,PLIN2,SLC16A4,SLC2A3,SOX15,SPHK1,STC2,TGFB3
PPARA	Activated	2.566	0.00829	ABCA1,APP,AQP3,CTSE,DIO2,FADS2,GDNF,GSTM3,HSD17B11,LY6D,MGLL,MGST1,PLIN2,PPARD,PTGR1,SYCP3,UCP2
E2F1	Activated	2.561	0.0205	BAK1,BCL2L11,CALM1 (includes others),CCND3,CCT4,CD9,CTSB,FGFR2,HMGA1,KIT,LRPPRC,PKNOX1,PMAIP1,PRPSAP1,SIVA1,TP53INP1,UCP2
GATA2	Activated	2.556	0.0478	CXCL2,DIO2,GBX2,GPX3,GREM1,IL1RL1,KIT,LY6D,MCTP1,MGST1,MYO18B,SOX18,TGM2
TREM1	Activated	2.534	0.000247	ADORA2B,ATF3,CXCL2,DUSP14,GEM,GREM1,IL1RL1,IL6R,LAMP3,MT1M,SPINK1,TFPI2
PPARD	Activated	2.533	0.0462	ABCA1,ADPGK,AQP3,CXCL2,HHIP,PLAT,PLIN2,PPARD,SIRT1,UCP2
OSM	Activated	2.516	1.11e-05	ABCA1,ARL4A,ATF3,BAK1,BCL2L11,CDH3,CDK17,CTSH,CTSV,CXCL2,ECM1,GFPT1,HSPA5,IL32,IL6R,KRT16,LY6D,MGLL,NMB,PFKFB2,PGF,PLCD1,RASD2,SYNE1,TNC,TNFSF11,ZNF266
GNAQ	Activated	2.449	0.00242	ATF3,CCN2,CSPG4,CTSV,EDN2,LGALS3,MGST1,PLAT,SPHK1
GNAS	Activated	2.449	0.0467	ATF3,BAK1,CXCL2,FYN,GEM,PTGER4,TNFSF11
CSF (family)	Activated	2.449	0.000879	APP,IRAK2,SERPINB9,SPINK1,TGM2,TRAF1
H2AB3 (includes others)	Activated	2.449	0.000278	AQP3,ATF3,BCL2L11,ING1,SERPINB9,SUN3
SENP1	Activated	2.449	0.000466	CDH3,ENG,GABPB1,NRF1,SDC1,UCP2
NPM1	Activated	2.449	0.0301	CCN2,CXCL2,ECM1,GEM,HSPA5,MYO16,PGF
HIF1A	Activated	2.434	0.000691	ADORA2B,AKAP12,CCN2,CXCL2,ECE1,EGLN1,ENG,FHL2,FYN,GSTM3,HSPA5,NRF1,P4HA1,PGF,PHLPP2,PMAIP1,SCG2,SLC16A4,SLC2A3,SPHK1,ST3GAL1,STC2,TGFB3
PLAG1	Activated	2.433	8.2e-05	AQP1,CLTB,CNKSR1,COL9A3,IL32,TGM2,TRAF1
JNK (family)	Activated	2.43	0.000774	ABCA1,APP,BCL2L11,CCN2,DKK1,GDF15,GDNF,HSPA5,JUND,PLAT,PPARD,TGM2
TNFSF10	Activated	2.425	0.0392	BAK1,CTSB,IFI27,PMAIP1,TNFRSF10C,TRAF1
HSF1	Activated	2.425	0.051	CCN2,CCT4,COBL,CSRP2,HSPA4L,NCOR2,PLIN2,PRAME,TNFSF11
BMP2	Activated	2.424	0.00327	ALPP,BSG,DKK1,EVC2,FGFR2,GREM1,NFYB,NFYC,TBX2,TGM2,TNFSF11
C5	Activated	2.414	0.0288	ATF3,CD59,CXCL2,GDF15,HSPA5,PLAT
INTERFERON ALPHA (family)	Activated	2.414	0.00243	AQP3,ATF3,BAK1,CCND3,CD81,CXCL2,GSTM3,IFI27,IL32,IL6R,LAMP3,LGALS3,MARCKSL1,PLAT,PMAIP1,PRAME,RGS10,SERPINB9,SLC2A3,STC2,TGM2
TNFSF11	Activated	2.413	6.74e-05	ADORA2B,BSG,CCND3,DAB2,DKK1,FHL2,HCLS1,KEAP1,MARCKSL1,PAG1,PTGER4,SDC1,SERPINB9,SRC,TNFSF11,TRAF1
ESR1	Activated	2.413	0.000516	ABCA4,AQP1,AQP3,ATF3,BCL2L11,BMAL1,CCND3,CD59,CDC42BPB,CHFR,COBL,CTSB,DAB2,DNAJC1,FGFR2,FMN1,GDF15,GEM,GJB2,GJD3,GOLM1,GPX2,GREM1,IFI27,IRAK2,JUND,KRT16,LAPTM5,NFYB,NRF1,PLA2G4C,PLCE1,PLIN2,PLXDC1,PMAIP1,PPARD,RRBP1,SERPINB9,SIRT1,STC2,TGFB3,TGM2,TNFSF11,YPEL3
PRKCA	Activated	2.408	0.0307	APP,CCN2,CTSB,CXCL2,GDF15,MLXIPL
RIPK2	Activated	2.408	0.0359	ABCA1,CXCL2,MARCKSL1,PPARD,RASGRP3,TRAF1
IL6	Activated	2.401	0.00687	ABCA1,ADORA2B,ANPEP,APP,ATF3,BAK1,BCL2L11,CCN2,CTSB,CXCL2,EOMES,GREM1,HSPA5,IL1RL1,IL6R,JUND,KIT,MT1M,PGF,PLAT,PTGER4,SRC,STOM,TGM2,TNC,TNFSF11
RNF20	Activated	2.401	0.00153	BTBD18,CLDN11,HORMAD1,SYCP3,TDRD1,UCP2
ETS2	Activated	2.401	0.00249	ANPEP,CTSB,HPSE,PSEN1,TFEC,TNFSF11
INSULIN (family)	Activated	2.396	0.00932	ABCA1,APP,ATF3,BMAL1,BSCL2,CCN2,CCND3,CCT4,FADS2,HPSE,HSPA5,IL1RL1,MLXIPL,PLAT,PLIN2,PPARD,PTGFRN,SIRT1,SLC2A3,SLC38A3,TNC,UCP2,VAMP5
IL33	Activated	2.379	0.000136	ABCA1,ADORA2B,APP,BCL2L11,CXCL2,ELMO1,IL1RL1,IL32,KLC1,P4HA1,PLAT,PLIN2,PTGER4,RGS10,SELPLG,SERPINB9,TFEC,TGFB3,TNFSF11,TRAF1
TCR (complex)	Activated	2.369	0.0416	BCL2L11,BSG,CCND3,CTSB,EOMES,FYN,HSPA5,IL1RL1,PMAIP1,SLC2A3,SPHK1,TNFSF11
MITF	Activated	2.356	0.0212	HAPLN1,IL6R,KIT,LGALS3,MICAL1,NDST2,SDC1,TBX2,UIMC1,ZNF114
CXCL12	Activated	2.353	0.00642	CD9,FYN,HCLS1,IFI27,KIT,MAFK,SELPLG,TNFRSF10C,TNFRSF10D,TNFSF11
SYVN1	Activated	2.335	0.000426	APP,CALM1 (includes others),CSPG4,DAB2,DIO2,IRAK2,SLC12A3,SLC27A3,SLC2A3,STOM
PRKCD	Activated	2.333	0.00248	ABCA1,CTSB,GDF15,GEM,IL32,JCAD,LBH,SPHK1,TRAF1,TUBB2A
EIF4E	Activated	2.333	0.00792	BAK1,CTSZ,GPX2,GPX3,HMOX2,PGF,SELPLG,SIVA1,SPHK1,TNC
MYC	Activated	2.309	0.0028	ABCA1,AKAP12,APP,AQP1,BCL2L11,BMAL1,CCND3,CD9,COL14A1,CSPG4,CSRP2,CTSB,CTSV,DKK1,DNM3,ECM1,EGLN1,EOMES,FADS2,GBX2,GFPT1,HAPLN1,HMGA1,HMOX2,IFI27,PMAIP1,PPARD,RGPD4 (includes others),RIOX2,SEC61A2,SIRT1,SLC2A3,ST3GAL1,SUMO2,SUMO3,SYCP3,TNC,TNFSF11,UBA2,ZFP42
SMAD3	Activated	2.274	0.00145	BCL2L11,BSCL2,CCN2,CD59,CLDN11,CRISPLD2,ENG,HSPA5,IL32,JUND,PPARD,S1PR4,SPHK1,TGFB3,TNC
CMTM3	Activated	2.236	0.0222	CSRP2,GDF15,HSPA4L,IL32,TBX2
IHH	Activated	2.236	0.0295	COL9A3,DKK1,FGFR2,HAPLN1,HHIP
RAG2	Activated	2.236	0.0437	FMN1,IL1RL1,IL32,MAL,MYO18B
ASPSCR1-TFE3	Activated	2.236	0.0318	AVPI1,CD59,GDF15,KLHL21,STOM
MYO6	Activated	2.236	0.0162	ATF3,ECM1,LBH,MXRA8,TNC
FEV	Activated	2.236	0.0195	GABPB1,NMNAT2,RNF2,SCG2,SLIT2
NORAD	Activated	2.219	0.00106	CCN2,HSPA5,IL32,NCOR2,SDC1
IGFBP2	Activated	2.216	0.00339	COL14A1,GDF15,PTGFRN,SIRT1,TGFB3
ADAMTS18	Activated	2.213	0.000171	CCN2,CDH3,COL9A3,FGFR2,TGFB3
EIF2AK3	Activated	2.203	0.0198	ATF3,BCL2L11,BMAL1,GOLGA4,HSPA5,KLHDC7B,UIMC1
NOD2	Activated	2.202	0.0114	CXCL2,MARCKSL1,RASGRP3,TNFSF11,TRAF1
HTT	Activated	2.2	0.00123	ABCA1,ACYP2,AKAP12,APP,AQP1,ASPA,ATF3,BCL2L11,BMAL1,CCN2,CD9,CDK2AP1,CHUK,DIO2,GPX3,HMGA1,HSPA5,KCNC4,MGLL,NMNAT2,NRF1,P4HA1,PDE1C,PPARD,RABGGTA,RASD2,SGTA,TGM2
NFAT5	Activated	2.182	8.69e-05	AQP1,AQP3,DKK1,IL6R,PLAT,PLIN2,PPARD,PTGFRN,PTGS1,S100A4,TNC,TRAF1
XBP1	Activated	2.173	0.0101	APP,CXCL2,CXXC1,DNAJC1,GFPT1,GOLGA3,GOLGA4,HSPA5,RCN3,SRP54,TNFSF11
NRG1	Activated	2.157	3.9e-05	ABCA1,BAK1,CCN2,CCND3,DAB2,ELOA,GPX3,HEXB,HMGA1,JUND,LIMK2,MGLL,NCOR2,SLC2A3,SLIT2,TGM2
REL	Activated	2.138	0.00491	AP5Z1,APP,CD59,CMPK1,CTSV,FADS2,IL32,PCBP4,PMAIP1,SLC7A6,TNFRSF10C
HUWE1	Activated	2.121	0.000616	AOX1,ELOVL2,FADS2,MGLL,PLIN2,PNLDC1,STARD10,TUBB2A
SALL4	Activated	2.121	0.0133	AKAP12,CCND3,DNM3,H1-6,LIMK2,PLA2G4C,SYNE1,TESK2
TCF7L2	Activated	2.111	0.0309	ALPP,AQP3,ASPA,CARHSP1,CCN2,CLDN11,DKK1,FGFR2,HHIP,LBH,MAL,NCOR2,PLAT,PPARD
IL15	Activated	2.107	5.7e-06	AQP3,BCL2L11,CALM1 (includes others),CCN2,CCND3,CD59,CDK2AP1,CXCL2,DUSP14,EGLN1,EOMES,FYN,GABPB1,HORMAD1,IL32,KIT,LAPTM5,PFKFB2,PMAIP1,PPARD,RAET1G,SELPLG,SIRT1,TNFRSF10C,TNFSF11
IL12 (family)	Activated	2.003	0.000576	ALPP,AQP3,ATF3,BCL2L11,CCND3,GMEB1,RAET1G,SELPLG,SLC2A3,TRIM29

### Sheet: Table S3
Enriched activated GO Terms: BP	P-value	Combined Score	Genes
Regulation Of miRNA Transcription (GO:1902893)	7.86424e-29	6288.4	EGR1;JUN;SMAD3;TGFB1;SRF;PRL;GATA2;FGF2;TNF;HIF1A;ESR1;EGFR;RELA;SMARCA4;BMP4;MYC;PPARA;TP53;PPARD
Positive Regulation Of miRNA Transcription (GO:1902895)	1.46306e-23	5537.52	EGR1;JUN;SMAD3;TGFB1;SRF;PRL;GATA2;FGF2;HIF1A;TNF;EGFR;RELA;SMARCA4;MYC;TP53
Positive Regulation Of miRNA Metabolic Process (GO:2000630)	1.47863e-22	4358.37	EGR1;JUN;SMAD3;TGFB1;SRF;PRL;GATA2;FGF2;TNF;HIF1A;EGFR;RELA;SMARCA4;MYC;TP53
ERBB2-EGFR Signaling Pathway (GO:0038134)	1.885e-06	3478.89	EGF;ERBB2;EGFR
Regulation Of Calcidiol 1-Monooxygenase Activity (GO:0060558)	1.885e-06	3478.89	IFNG;IL1B;TNF
Negative Regulation Of miRNA Transcription (GO:1902894)	1.33847e-11	2457.7	TGFB1;SRF;PPARA;ESR1;HIF1A;RELA;PPARD
Negative Regulation Of miRNA Metabolic Process (GO:2000629)	1.99816e-11	2245.51	TGFB1;SRF;PPARA;ESR1;HIF1A;RELA;PPARD
Nucleotide-Binding Oligomerization Domain Containing 2 Signaling Pathway (GO:0070431)	3.75406e-06	2197.94	RIPK2;NOD2;RELA
Regulation Of Chemokine Production (GO:0032642)	2.79488e-14	1885.52	APP;EGR1;IL33;C5;ADAM17;IL6;IFNG;HIF1A;TNF;TLR4
Positive Regulation Of Transcription From RNA Polymerase II Promoter Involved In Cellular Response To Chemical Stimulus (GO:1901522)	1.15532e-08	1818.03	XBP1;BMP2;HIF1A;RELA;VEGFA
Positive Regulation Of Nitric-Oxide Synthase Biosynthetic Process (GO:0051770)	2.19595e-07	1814.04	IL33;IFNG;NOD2;TLR4
Positive Regulation Of Vascular Endothelial Growth Factor Production (GO:0010575)	5.86293e-11	1768.18	C5;IL6;TGFB1;IL1B;EIF2AK3;HIF1A;ATF4
Negative Regulation Of Amyloid-Beta Clearance (GO:1900222)	6.54182e-06	1575.09	IFNG;SRF;TNF
Regulation Of Vascular Endothelial Growth Factor Production (GO:0010574)	1.10371e-10	1539.42	C5;IL6;TGFB1;IL1B;EIF2AK3;HIF1A;ATF4
Regulation Of Interleukin-17 Production (GO:0032660)	1.6048e-11	1406.21	IL6;TGFB1;IFNG;IL15;OSM;NOD2;TLR4;IL2
Positive Regulation Of Gene Expression (GO:0010628)	2.88413e-30	1340.14	APP;CSF2;SMARCB1;GATA2;TNF;FGF2;HIF1A;RELA;MAPK8;MYC;ERBB2;E2F1;EGR1;IL33;MAP2K1;NPM1;TGFB1;SMAD3;WNT3A;IL15;EGF;EIF2AK3;MITF;MAPK14;AGT;SMARCA4;VEGFA;IL4;BMP4;IL6;BMP2;IFNG;IL1B;TP53;TLR4;ATF4
Positive Regulation Of Macromolecule Metabolic Process (GO:0010604)	1.1595e-27	1328.04	APP;CSF2;GATA2;TNF;FGF2;HIF1A;RELA;MAPK8;MYC;E2F1;EGR1;IL33;MAP2K1;TGFB1;SMAD3;WNT3A;EGF;EIF2AK3;MITF;MAPK14;AGT;VEGFA;IL4;BMP4;IL6;BMP2;IFNG;IL1B;TP53;TLR4;ATF4
Positive Regulation Of Transcription By RNA Polymerase II (GO:0045944)	1.09115e-35	1304.63	APP;SMARCB1;TNF;FGF2;ETS2;MYC;TNFSF11;RIPK2;MITF;SENP1;CREB1;PPARA;TP53;TLR4;ATF4;PPARD;NFAT5;EPAS1;PLAG1;SRF;NOD2;GATA2;HIF1A;EGFR;RELA;HSF1;E2F1;STAT4;RNF20;EGR1;IL33;TCF7L2;ARNT2;XBP1;JUN;NPM1;TGFB1;SMAD3;WNT3A;STAT1;OSM;ESR1;SMARCA4;VEGFA;IL4;BMP4;IL6;BMP2;REL;FOXA2
Positive Regulation Of DNA-templated Transcription (GO:0045893)	8.49972e-38	1300.11	APP;SMARCB1;PRL;TNF;FGF2;ETS2;MYC;TNFSF11;MAP2K1;RIPK2;MITF;SENP1;CREB1;IL1B;PPARA;TP53;TLR4;ATF4;PPARD;NFAT5;EPAS1;PLAG1;SRF;NOD2;GATA2;HIF1A;EGFR;RELA;ERBB2;HSF1;E2F1;STAT4;RNF20;EGR1;IL33;TCF7L2;ARNT2;XBP1;JUN;NPM1;TGFB1;SMAD3;WNT3A;EGF;STAT1;EIF2AK3;OSM;ESR1;AGT;SMARCA4;VEGFA;IL4;BMP4;IL6;BMP2;REL;FOXA2
Regulation Of Leukocyte Adhesion To Vascular Endothelial Cell (GO:1904994)	5.12998e-07	1285.11	NFAT5;IL6;TNF;RELA
Positive Regulation Of Neuroinflammatory Response (GO:0150078)	5.12998e-07	1285.11	IL33;IL6;IL1B;TNF
Positive Regulation Of Chemokine Production (GO:0032722)	4.58754e-13	1236.7	APP;EGR1;IL33;C5;IL6;IFNG;IL1B;TNF;TLR4;HIF1A
Regulation Of Glial Cell Proliferation (GO:0060251)	1.04227e-05	1210.85	IL6;IL1B;TNF
Regulation Of Interleukin-23 Production (GO:0032667)	1.04227e-05	1210.85	CSF2;IFNG;TLR4
Regulation Of miRNA Metabolic Process (GO:2000628)	1.04227e-05	1210.85	SMAD3;TGFB1;RELA
Regulation Of Blood Vessel Endothelial Cell Migration (GO:0043535)	5.60305e-13	1200.03	ADAM17;TGFB1;NRG1;PRKCA;GATA2;MAPK14;FGF2;TNF;HIF1A;VEGFA
Positive Regulation Of Tyrosine Phosphorylation Of STAT Protein (GO:0042531)	6.81519e-13	1165.15	IL4;IL6;CSF2;IFNG;IL15;IFNA2;OSM;TNF;IL2;VEGFA
Positive Regulation Of Interleukin-17 Production (GO:0032740)	4.12902e-09	1162.17	IL6;TGFB1;IL15;OSM;NOD2;IL2
Positive Regulation Of Cytokine Production Involved In Inflammatory Response (GO:1900017)	4.85378e-08	1159.55	IL6;NOD2;HIF1A;TNF;TLR4
ERBB2 Signaling Pathway (GO:0038128)	7.37684e-07	1113.61	EGF;ERBB2;NRG1;EGFR
Regulation Of Nitric-Oxide Synthase Biosynthetic Process (GO:0051769)	7.37684e-07	1113.61	IL33;IFNG;NOD2;TLR4
Regulation Of MAP Kinase Activity (GO:0043405)	1.43645e-16	1082.72	TGFB1;EGF;PRKCD;NOD2;FGF2;TNF;EGFR;AGT;VEGFA;BMP4;BMP2;IL1B;ERBB2;TNFSF11;TLR4
Regulation Of Neuroinflammatory Response (GO:0150077)	6.55686e-08	1057.44	IL4;IL33;IL6;IL1B;TNF
Positive Regulation Of Acute Inflammatory Response (GO:0002675)	1.02814e-06	978.635	IL6;IL1B;OSM;TNF
Positive Regulation Of Tissue Remodeling (GO:0034105)	1.55679e-05	973.697	IL15;NRG1;IL2
Positive Regulation Of NIK/NF-kappaB Signaling (GO:1901224)	1.93912e-11	935.513	APP;NFAT5;IL1B;NOD2;TNF;TLR4;EGFR;RELA;NR3C2
Regulation Of Hormone Biosynthetic Process (GO:0046885)	0.00032972	932.113	EGR1;HIF1A
Regulation Of Hyaluronan Biosynthetic Process (GO:1900125)	0.00032972	932.113	TGFB1;EGF
Regulation Of Immature T Cell Proliferation In Thymus (GO:0033084)	0.00032972	932.113	IL1B;IHH
Regulation Of Nitric Oxide Mediated Signal Transduction (GO:0010749)	0.00032972	932.113	EGFR;VEGFA
Regulation Of Thymocyte Apoptotic Process (GO:0070243)	0.00032972	932.113	BMP4;TP53
Cellular Response To Lipoteichoic Acid (GO:0071223)	0.00032972	932.113	MAPK14;RELA
Regulation Of Vitamin D Biosynthetic Process (GO:0060556)	0.00032972	932.113	IFNG;TNF
Response To Angiotensin (GO:1990776)	0.00032972	932.113	PRKCD;RELA
Response To Lipoteichoic Acid (GO:0070391)	0.00032972	932.113	MAPK14;RELA
Response To Peptidoglycan (GO:0032494)	0.00032972	932.113	IL6;RELA
Inflammatory Response To Wounding (GO:0090594)	0.00032972	932.113	IL6;TNF
Positive Regulation Of Cardiac Muscle Cell Differentiation (GO:2000727)	0.00032972	932.113	TGFB1;WNT3A
Positive Regulation Of Fever Generation (GO:0031622)	0.00032972	932.113	TNFSF11;TNF
Positive Regulation Of Podosome Assembly (GO:0071803)	0.00032972	932.113	CSF2;TNF
